# A generalizable Cas9/sgRNA prediction model using machine transfer learning with small high-quality datasets

**DOI:** 10.1101/2023.02.26.530100

**Authors:** Dalton T. Ham, Tyler S. Browne, Pooja N. Banglorewala, Tyler Wilson, Richard Michael, Gregory B. Gloor, David R. Edgell

## Abstract

The CRISPR/Cas9 nuclease from *Streptococcus pyogenes* (SpCas9) can be used with single guide RNAs (sgRNAs) as a sequence-specific antimicrobial agent and as a genome-engineering tool. However, current bacterial sgRNA activity models poorly predict SpCas9/sgRNA activity and are not generalizable, possibly because the underlying datasets used to train the models do not accurately measure SpCas9/sgRNA cleavage activity and cannot distinguish cleavage activity from toxicity. We solved this problem by using a two-plasmid positive selection system to generate high-quality biologically-relevant data that more accurately reports on SpCas9/sgRNA cleavage activity and that separates activity from toxicity. We developed a new machine transfer learning architecture (crisprHAL) that can be trained on existing datasets and that shows marked improvements in sgRNA activity prediction accuracy when transfer learning is used with small amounts of high-quality data. The crisprHAL model recapitulates known SpCas9/sgRNA-target DNA interactions and provides a pathway to a generalizable sgRNA bacterial activity prediction tool.
