## Supplementary Tables for "A generalizable Cas9/sgRNA prediction model using machine transfer learning with small high-quality datasets": Table_S1.xlsx

### Sheet: Sheet1
sequence	mm_number	positions_of_mismatches	"sgRNA_ID"_"number of mismatch"_"positions of mismatch"
TAAATAGCTTGGCGTAATCA	0	na	2116_NC_0_na
TAAATAGCTTGGCGTAATCc	1	1	2116_NC_1_1
TAAATAGCTTGGCGTAATaA	1	2	2116_NC_1_2
TAAATAGCTTGGCGTAAgCA	1	3	2116_NC_1_3
TAAATAGCTTGGCGTAcTCA	1	4	2116_NC_1_4
TAAATAGCTTGGCGTcATCA	1	5	2116_NC_1_5
TAAATAGCTTGGCGgAATCA	1	6	2116_NC_1_6
TAAATAGCTTGGCtTAATCA	1	7	2116_NC_1_7
TAAATAGCTTGGaGTAATCA	1	8	2116_NC_1_8
TAAATAGCTTGtCGTAATCA	1	9	2116_NC_1_9
TAAATAGCTTtGCGTAATCA	1	10	2116_NC_1_10
TAAATAGCTgGGCGTAATCA	1	11	2116_NC_1_11
TAAATAGCgTGGCGTAATCA	1	12	2116_NC_1_12
TAAATAGaTTGGCGTAATCA	1	13	2116_NC_1_13
TAAATAtCTTGGCGTAATCA	1	14	2116_NC_1_14
TAAATcGCTTGGCGTAATCA	1	15	2116_NC_1_15
TAAAgAGCTTGGCGTAATCA	1	16	2116_NC_1_16
TAAcTAGCTTGGCGTAATCA	1	17	2116_NC_1_17
TAcATAGCTTGGCGTAATCA	1	18	2116_NC_1_18
TcAATAGCTTGGCGTAATCA	1	19	2116_NC_1_19
gAAATAGCTTGGCGTAATCA	1	20	2116_NC_1_20
TAAATAGCTTGGCGTAATac	2	1&2	2116_NC_2_1&2
TAAATAGCTTGGCGTAAgaA	2	2&3	2116_NC_2_2&3
TAAATAGCTTGGCGTAcgCA	2	3&4	2116_NC_2_3&4
TAAATAGCTTGGCGTccTCA	2	4&5	2116_NC_2_4&5
TAAATAGCTTGGCGgcATCA	2	5&6	2116_NC_2_5&6
TAAATAGCTTGGCtgAATCA	2	6&7	2116_NC_2_6&7
TAAATAGCTTGGatTAATCA	2	7&8	2116_NC_2_7&8
TAAATAGCTTGtaGTAATCA	2	8&9	2116_NC_2_8&9
TAAATAGCTTttCGTAATCA	2	9&10	2116_NC_2_9&10
TAAATAGCTgtGCGTAATCA	2	10&11	2116_NC_2_10&11
TAAATAGCggGGCGTAATCA	2	11&12	2116_NC_2_11&12
TAAATAGagTGGCGTAATCA	2	12&13	2116_NC_2_12&13
TAAATAtaTTGGCGTAATCA	2	13&14	2116_NC_2_13&14
TAAATctCTTGGCGTAATCA	2	14&15	2116_NC_2_14&15
TAAAgcGCTTGGCGTAATCA	2	15&16	2116_NC_2_15&16
TAAcgAGCTTGGCGTAATCA	2	16&17	2116_NC_2_16&17
TAccTAGCTTGGCGTAATCA	2	17&18	2116_NC_2_17&18
TccATAGCTTGGCGTAATCA	2	18&19	2116_NC_2_18&19
gcAATAGCTTGGCGTAATCA	2	19&20	2116_NC_2_19&20
TATTACGCCAGCTGGCGAAA	0	na	2384_NC_0_na
TATTACGCCAGCTGGCGAAc	1	1	2384_NC_1_1
TATTACGCCAGCTGGCGAcA	1	2	2384_NC_1_2
TATTACGCCAGCTGGCGcAA	1	3	2384_NC_1_3
TATTACGCCAGCTGGCtAAA	1	4	2384_NC_1_4
TATTACGCCAGCTGGgGAAA	1	5	2384_NC_1_5
TATTACGCCAGCTGtCGAAA	1	6	2384_NC_1_6
TATTACGCCAGCTtGCGAAA	1	7	2384_NC_1_7
TATTACGCCAGCaGGCGAAA	1	8	2384_NC_1_8
TATTACGCCAGaTGGCGAAA	1	9	2384_NC_1_9
TATTACGCCAtCTGGCGAAA	1	10	2384_NC_1_10
TATTACGCCcGCTGGCGAAA	1	11	2384_NC_1_11
TATTACGCgAGCTGGCGAAA	1	12	2384_NC_1_12
TATTACGgCAGCTGGCGAAA	1	13	2384_NC_1_13
TATTACtCCAGCTGGCGAAA	1	14	2384_NC_1_14
TATTAgGCCAGCTGGCGAAA	1	15	2384_NC_1_15
TATTcCGCCAGCTGGCGAAA	1	16	2384_NC_1_16
TATaACGCCAGCTGGCGAAA	1	17	2384_NC_1_17
TAaTACGCCAGCTGGCGAAA	1	18	2384_NC_1_18
TcTTACGCCAGCTGGCGAAA	1	19	2384_NC_1_19
aATTACGCCAGCTGGCGAAA	1	20	2384_NC_1_20
TATTACGCCAGCTGGCGAcc	2	1&2	2384_NC_2_1&2
TATTACGCCAGCTGGCGccA	2	2&3	2384_NC_2_2&3
TATTACGCCAGCTGGCtcAA	2	3&4	2384_NC_2_3&4
TATTACGCCAGCTGGatAAA	2	4&5	2384_NC_2_4&5
TATTACGCCAGCTGtgGAAA	2	5&6	2384_NC_2_5&6
TATTACGCCAGCTttCGAAA	2	6&7	2384_NC_2_6&7
TATTACGCCAGCgtGCGAAA	2	7&8	2384_NC_2_7&8
TATTACGCCAGaaGGCGAAA	2	8&9	2384_NC_2_8&9
TATTACGCCAtaTGGCGAAA	2	9&10	2384_NC_2_9&10
TATTACGCCctCTGGCGAAA	2	10&11	2384_NC_2_10&11
TATTACGCacGCTGGCGAAA	2	11&12	2384_NC_2_11&12
TATTACGagAGCTGGCGAAA	2	12&13	2384_NC_2_12&13
TATTACtgCAGCTGGCGAAA	2	13&14	2384_NC_2_13&14
TATTAatCCAGCTGGCGAAA	2	14&15	2384_NC_2_14&15
TATTcgGCCAGCTGGCGAAA	2	15&16	2384_NC_2_15&16
TATgcCGCCAGCTGGCGAAA	2	16&17	2384_NC_2_16&17
TAgaACGCCAGCTGGCGAAA	2	17&18	2384_NC_2_17&18
TcaTACGCCAGCTGGCGAAA	2	18&19	2384_NC_2_18&19
gcTTACGCCAGCTGGCGAAA	2	19&20	2384_NC_2_19&20
TGATTTATATGGGTATAAAT	0	na	187_C_0_na
TGATTTATATGGGTATAAAg	1	1	187_C_1_1
TGATTTATATGGGTATAAcT	1	2	187_C_1_2
TGATTTATATGGGTATAcAT	1	3	187_C_1_3
TGATTTATATGGGTATcAAT	1	4	187_C_1_4
TGATTTATATGGGTAgAAAT	1	5	187_C_1_5
TGATTTATATGGGTcTAAAT	1	6	187_C_1_6
TGATTTATATGGGgATAAAT	1	7	187_C_1_7
TGATTTATATGGtTATAAAT	1	8	187_C_1_8
TGATTTATATGtGTATAAAT	1	9	187_C_1_9
TGATTTATATtGGTATAAAT	1	10	187_C_1_10
TGATTTATAgGGGTATAAAT	1	11	187_C_1_11
TGATTTATcTGGGTATAAAT	1	12	187_C_1_12
TGATTTAgATGGGTATAAAT	1	13	187_C_1_13
TGATTTcTATGGGTATAAAT	1	14	187_C_1_14
TGATTgATATGGGTATAAAT	1	15	187_C_1_15
TGATgTATATGGGTATAAAT	1	16	187_C_1_16
TGAgTTATATGGGTATAAAT	1	17	187_C_1_17
TGcTTTATATGGGTATAAAT	1	18	187_C_1_18
TtATTTATATGGGTATAAAT	1	19	187_C_1_19
gGATTTATATGGGTATAAAT	1	20	187_C_1_20
TGATTTATATGGGTATAAcg	2	1&2	187_C_2_1&2
TGATTTATATGGGTATAccT	2	2&3	187_C_2_2&3
TGATTTATATGGGTATccAT	2	3&4	187_C_2_3&4
TGATTTATATGGGTAgcAAT	2	4&5	187_C_2_4&5
TGATTTATATGGGTcgAAAT	2	5&6	187_C_2_5&6
TGATTTATATGGGgcTAAAT	2	6&7	187_C_2_6&7
TGATTTATATGGtgATAAAT	2	7&8	187_C_2_7&8
TGATTTATATGttTATAAAT	2	8&9	187_C_2_8&9
TGATTTATATttGTATAAAT	2	9&10	187_C_2_9&10
TGATTTATAgtGGTATAAAT	2	10&11	187_C_2_10&11
TGATTTATcgGGGTATAAAT	2	11&12	187_C_2_11&12
TGATTTAgcTGGGTATAAAT	2	12&13	187_C_2_12&13
TGATTTcgATGGGTATAAAT	2	13&14	187_C_2_13&14
TGATTgcTATGGGTATAAAT	2	14&15	187_C_2_14&15
TGATggATATGGGTATAAAT	2	15&16	187_C_2_15&16
TGAggTATATGGGTATAAAT	2	16&17	187_C_2_16&17
TGcgTTATATGGGTATAAAT	2	17&18	187_C_2_17&18
TtcTTTATATGGGTATAAAT	2	18&19	187_C_2_18&19
gtATTTATATGGGTATAAAT	2	19&20	187_C_2_19&20
GTTACCTTCGGAAAAAGAGT	0	na	1451_NC_0_na
GTTACCTTCGGAAAAAGAGg	1	1	1451_NC_1_1
GTTACCTTCGGAAAAAGAtT	1	2	1451_NC_1_2
GTTACCTTCGGAAAAAGcGT	1	3	1451_NC_1_3
GTTACCTTCGGAAAAAtAGT	1	4	1451_NC_1_4
GTTACCTTCGGAAAAcGAGT	1	5	1451_NC_1_5
GTTACCTTCGGAAAcAGAGT	1	6	1451_NC_1_6
GTTACCTTCGGAAcAAGAGT	1	7	1451_NC_1_7
GTTACCTTCGGAcAAAGAGT	1	8	1451_NC_1_8
GTTACCTTCGGcAAAAGAGT	1	9	1451_NC_1_9
GTTACCTTCGtAAAAAGAGT	1	10	1451_NC_1_10
GTTACCTTCtGAAAAAGAGT	1	11	1451_NC_1_11
GTTACCTTaGGAAAAAGAGT	1	12	1451_NC_1_12
GTTACCTgCGGAAAAAGAGT	1	13	1451_NC_1_13
GTTACCgTCGGAAAAAGAGT	1	14	1451_NC_1_14
GTTACaTTCGGAAAAAGAGT	1	15	1451_NC_1_15
GTTAaCTTCGGAAAAAGAGT	1	16	1451_NC_1_16
GTTcCCTTCGGAAAAAGAGT	1	17	1451_NC_1_17
GTgACCTTCGGAAAAAGAGT	1	18	1451_NC_1_18
GgTACCTTCGGAAAAAGAGT	1	19	1451_NC_1_19
tTTACCTTCGGAAAAAGAGT	1	20	1451_NC_1_20
GTTACCTTCGGAAAAAGAtg	2	1&2	1451_NC_2_1&2
GTTACCTTCGGAAAAAGctT	2	2&3	1451_NC_2_2&3
GTTACCTTCGGAAAAAtcGT	2	3&4	1451_NC_2_3&4
GTTACCTTCGGAAAActAGT	2	4&5	1451_NC_2_4&5
GTTACCTTCGGAAAccGAGT	2	5&6	1451_NC_2_5&6
GTTACCTTCGGAAccAGAGT	2	6&7	1451_NC_2_6&7
GTTACCTTCGGAccAAGAGT	2	7&8	1451_NC_2_7&8
GTTACCTTCGGccAAAGAGT	2	8&9	1451_NC_2_8&9
GTTACCTTCGtcAAAAGAGT	2	9&10	1451_NC_2_9&10
GTTACCTTCttAAAAAGAGT	2	10&11	1451_NC_2_10&11
GTTACCTTatGAAAAAGAGT	2	11&12	1451_NC_2_11&12
GTTACCTgaGGAAAAAGAGT	2	12&13	1451_NC_2_12&13
GTTACCggCGGAAAAAGAGT	2	13&14	1451_NC_2_13&14
GTTACagTCGGAAAAAGAGT	2	14&15	1451_NC_2_14&15
GTTAaaTTCGGAAAAAGAGT	2	15&16	1451_NC_2_15&16
GTTcaCTTCGGAAAAAGAGT	2	16&17	1451_NC_2_16&17
GTgcCCTTCGGAAAAAGAGT	2	17&18	1451_NC_2_17&18
GggACCTTCGGAAAAAGAGT	2	18&19	1451_NC_2_18&19
tgTACCTTCGGAAAAAGAGT	2	19&20	1451_NC_2_19&20
AACGGGAAACGTCTTGCTCG	0	na	138_C_0_na
AACGGGAAACGTCTTGCTCt	1	1	138_C_1_1
AACGGGAAACGTCTTGCTaG	1	2	138_C_1_2
AACGGGAAACGTCTTGCgCG	1	3	138_C_1_3
AACGGGAAACGTCTTGaTCG	1	4	138_C_1_4
AACGGGAAACGTCTTtCTCG	1	5	138_C_1_5
AACGGGAAACGTCTgGCTCG	1	6	138_C_1_6
AACGGGAAACGTCgTGCTCG	1	7	138_C_1_7
AACGGGAAACGTaTTGCTCG	1	8	138_C_1_8
AACGGGAAACGgCTTGCTCG	1	9	138_C_1_9
AACGGGAAACtTCTTGCTCG	1	10	138_C_1_10
AACGGGAAAaGTCTTGCTCG	1	11	138_C_1_11
AACGGGAAcCGTCTTGCTCG	1	12	138_C_1_12
AACGGGAcACGTCTTGCTCG	1	13	138_C_1_13
AACGGGcAACGTCTTGCTCG	1	14	138_C_1_14
AACGGtAAACGTCTTGCTCG	1	15	138_C_1_15
AACGtGAAACGTCTTGCTCG	1	16	138_C_1_16
AACtGGAAACGTCTTGCTCG	1	17	138_C_1_17
AAaGGGAAACGTCTTGCTCG	1	18	138_C_1_18
AcCGGGAAACGTCTTGCTCG	1	19	138_C_1_19
cACGGGAAACGTCTTGCTCG	1	20	138_C_1_20
AACGGGAAACGTCTTGCTat	2	1&2	138_C_2_1&2
AACGGGAAACGTCTTGCgaG	2	2&3	138_C_2_2&3
AACGGGAAACGTCTTGagCG	2	3&4	138_C_2_3&4
AACGGGAAACGTCTTtaTCG	2	4&5	138_C_2_4&5
AACGGGAAACGTCTgtCTCG	2	5&6	138_C_2_5&6
AACGGGAAACGTCggGCTCG	2	6&7	138_C_2_6&7
AACGGGAAACGTagTGCTCG	2	7&8	138_C_2_7&8
AACGGGAAACGgaTTGCTCG	2	8&9	138_C_2_8&9
AACGGGAAACtgCTTGCTCG	2	9&10	138_C_2_9&10
AACGGGAAAatTCTTGCTCG	2	10&11	138_C_2_10&11
AACGGGAAcaGTCTTGCTCG	2	11&12	138_C_2_11&12
AACGGGAccCGTCTTGCTCG	2	12&13	138_C_2_12&13
AACGGGccACGTCTTGCTCG	2	13&14	138_C_2_13&14
AACGGtcAACGTCTTGCTCG	2	14&15	138_C_2_14&15
AACGttAAACGTCTTGCTCG	2	15&16	138_C_2_15&16
AACttGAAACGTCTTGCTCG	2	16&17	138_C_2_16&17
AAatGGAAACGTCTTGCTCG	2	17&18	138_C_2_17&18
AcaGGGAAACGTCTTGCTCG	2	18&19	138_C_2_18&19
ccCGGGAAACGTCTTGCTCG	2	19&20	138_C_2_19&20
CGGATAAAATGCTTGATGGT	0	na	390_NC_0_na
CGGATAAAATGCTTGATGGg	1	1	390_NC_1_1
CGGATAAAATGCTTGATGtT	1	2	390_NC_1_2
CGGATAAAATGCTTGATtGT	1	3	390_NC_1_3
CGGATAAAATGCTTGAgGGT	1	4	390_NC_1_4
CGGATAAAATGCTTGcTGGT	1	5	390_NC_1_5
CGGATAAAATGCTTtATGGT	1	6	390_NC_1_6
CGGATAAAATGCTgGATGGT	1	7	390_NC_1_7
CGGATAAAATGCgTGATGGT	1	8	390_NC_1_8
CGGATAAAATGaTTGATGGT	1	9	390_NC_1_9
CGGATAAAATtCTTGATGGT	1	10	390_NC_1_10
CGGATAAAAgGCTTGATGGT	1	11	390_NC_1_11
CGGATAAAcTGCTTGATGGT	1	12	390_NC_1_12
CGGATAAcATGCTTGATGGT	1	13	390_NC_1_13
CGGATAcAATGCTTGATGGT	1	14	390_NC_1_14
CGGATcAAATGCTTGATGGT	1	15	390_NC_1_15
CGGAgAAAATGCTTGATGGT	1	16	390_NC_1_16
CGGcTAAAATGCTTGATGGT	1	17	390_NC_1_17
CGtATAAAATGCTTGATGGT	1	18	390_NC_1_18
CtGATAAAATGCTTGATGGT	1	19	390_NC_1_19
aGGATAAAATGCTTGATGGT	1	20	390_NC_1_20
CGGATAAAATGCTTGATGtg	2	1&2	390_NC_2_1&2
CGGATAAAATGCTTGATttT	2	2&3	390_NC_2_2&3
CGGATAAAATGCTTGAgtGT	2	3&4	390_NC_2_3&4
CGGATAAAATGCTTGcgGGT	2	4&5	390_NC_2_4&5
CGGATAAAATGCTTtcTGGT	2	5&6	390_NC_2_5&6
CGGATAAAATGCTgtATGGT	2	6&7	390_NC_2_6&7
CGGATAAAATGCggGATGGT	2	7&8	390_NC_2_7&8
CGGATAAAATGagTGATGGT	2	8&9	390_NC_2_8&9
CGGATAAAATtaTTGATGGT	2	9&10	390_NC_2_9&10
CGGATAAAAgtCTTGATGGT	2	10&11	390_NC_2_10&11
CGGATAAAcgGCTTGATGGT	2	11&12	390_NC_2_11&12
CGGATAAccTGCTTGATGGT	2	12&13	390_NC_2_12&13
CGGATAccATGCTTGATGGT	2	13&14	390_NC_2_13&14
CGGATccAATGCTTGATGGT	2	14&15	390_NC_2_14&15
CGGAgcAAATGCTTGATGGT	2	15&16	390_NC_2_15&16
CGGcgAAAATGCTTGATGGT	2	16&17	390_NC_2_16&17
CGtcTAAAATGCTTGATGGT	2	17&18	390_NC_2_17&18
CttATAAAATGCTTGATGGT	2	18&19	390_NC_2_18&19
atGATAAAATGCTTGATGGT	2	19&20	390_NC_2_19&20
AATGCTCCTATACGACGTTT	0	na	1092_NC_0_na
AATGCTCCTATACGACGTTg	1	1	1092_NC_1_1
AATGCTCCTATACGACGTgT	1	2	1092_NC_1_2
AATGCTCCTATACGACGgTT	1	3	1092_NC_1_3
AATGCTCCTATACGACtTTT	1	4	1092_NC_1_4
AATGCTCCTATACGAaGTTT	1	5	1092_NC_1_5
AATGCTCCTATACGcCGTTT	1	6	1092_NC_1_6
AATGCTCCTATACtACGTTT	1	7	1092_NC_1_7
AATGCTCCTATAaGACGTTT	1	8	1092_NC_1_8
AATGCTCCTATcCGACGTTT	1	9	1092_NC_1_9
AATGCTCCTAgACGACGTTT	1	10	1092_NC_1_10
AATGCTCCTcTACGACGTTT	1	11	1092_NC_1_11
AATGCTCCgATACGACGTTT	1	12	1092_NC_1_12
AATGCTCaTATACGACGTTT	1	13	1092_NC_1_13
AATGCTaCTATACGACGTTT	1	14	1092_NC_1_14
AATGCgCCTATACGACGTTT	1	15	1092_NC_1_15
AATGaTCCTATACGACGTTT	1	16	1092_NC_1_16
AATtCTCCTATACGACGTTT	1	17	1092_NC_1_17
AAgGCTCCTATACGACGTTT	1	18	1092_NC_1_18
AcTGCTCCTATACGACGTTT	1	19	1092_NC_1_19
cATGCTCCTATACGACGTTT	1	20	1092_NC_1_20
AATGCTCCTATACGACGTgg	2	1&2	1092_NC_2_1&2
AATGCTCCTATACGACGggT	2	2&3	1092_NC_2_2&3
AATGCTCCTATACGACtgTT	2	3&4	1092_NC_2_3&4
AATGCTCCTATACGAatTTT	2	4&5	1092_NC_2_4&5
AATGCTCCTATACGcaGTTT	2	5&6	1092_NC_2_5&6
AATGCTCCTATACtcCGTTT	2	6&7	1092_NC_2_6&7
AATGCTCCTATAatACGTTT	2	7&8	1092_NC_2_7&8
AATGCTCCTATcaGACGTTT	2	8&9	1092_NC_2_8&9
AATGCTCCTAgcCGACGTTT	2	9&10	1092_NC_2_9&10
AATGCTCCTcgACGACGTTT	2	10&11	1092_NC_2_10&11
AATGCTCCgcTACGACGTTT	2	11&12	1092_NC_2_11&12
AATGCTCagATACGACGTTT	2	12&13	1092_NC_2_12&13
AATGCTaaTATACGACGTTT	2	13&14	1092_NC_2_13&14
AATGCgaCTATACGACGTTT	2	14&15	1092_NC_2_14&15
AATGagCCTATACGACGTTT	2	15&16	1092_NC_2_15&16
AATtaTCCTATACGACGTTT	2	16&17	1092_NC_2_16&17
AAgtCTCCTATACGACGTTT	2	17&18	1092_NC_2_17&18
AcgGCTCCTATACGACGTTT	2	18&19	1092_NC_2_18&19
ccTGCTCCTATACGACGTTT	2	19&20	1092_NC_2_19&20
CTGTCCGCCTTTCTCCCTTC	0	na	1772_NC_0_na
CTGTCCGCCTTTCTCCCTTa	1	1	1772_NC_1_1
CTGTCCGCCTTTCTCCCTgC	1	2	1772_NC_1_2
CTGTCCGCCTTTCTCCCgTC	1	3	1772_NC_1_3
CTGTCCGCCTTTCTCCaTTC	1	4	1772_NC_1_4
CTGTCCGCCTTTCTCaCTTC	1	5	1772_NC_1_5
CTGTCCGCCTTTCTaCCTTC	1	6	1772_NC_1_6
CTGTCCGCCTTTCgCCCTTC	1	7	1772_NC_1_7
CTGTCCGCCTTTaTCCCTTC	1	8	1772_NC_1_8
CTGTCCGCCTTgCTCCCTTC	1	9	1772_NC_1_9
CTGTCCGCCTgTCTCCCTTC	1	10	1772_NC_1_10
CTGTCCGCCgTTCTCCCTTC	1	11	1772_NC_1_11
CTGTCCGCaTTTCTCCCTTC	1	12	1772_NC_1_12
CTGTCCGaCTTTCTCCCTTC	1	13	1772_NC_1_13
CTGTCCtCCTTTCTCCCTTC	1	14	1772_NC_1_14
CTGTCaGCCTTTCTCCCTTC	1	15	1772_NC_1_15
CTGTaCGCCTTTCTCCCTTC	1	16	1772_NC_1_16
CTGgCCGCCTTTCTCCCTTC	1	17	1772_NC_1_17
CTtTCCGCCTTTCTCCCTTC	1	18	1772_NC_1_18
CgGTCCGCCTTTCTCCCTTC	1	19	1772_NC_1_19
aTGTCCGCCTTTCTCCCTTC	1	20	1772_NC_1_20
CTGTCCGCCTTTCTCCCTga	2	1&2	1772_NC_2_1&2
CTGTCCGCCTTTCTCCCggC	2	2&3	1772_NC_2_2&3
CTGTCCGCCTTTCTCCagTC	2	3&4	1772_NC_2_3&4
CTGTCCGCCTTTCTCaaTTC	2	4&5	1772_NC_2_4&5
CTGTCCGCCTTTCTaaCTTC	2	5&6	1772_NC_2_5&6
CTGTCCGCCTTTCgaCCTTC	2	6&7	1772_NC_2_6&7
CTGTCCGCCTTTagCCCTTC	2	7&8	1772_NC_2_7&8
CTGTCCGCCTTgaTCCCTTC	2	8&9	1772_NC_2_8&9
CTGTCCGCCTggCTCCCTTC	2	9&10	1772_NC_2_9&10
CTGTCCGCCggTCTCCCTTC	2	10&11	1772_NC_2_10&11
CTGTCCGCagTTCTCCCTTC	2	11&12	1772_NC_2_11&12
CTGTCCGaaTTTCTCCCTTC	2	12&13	1772_NC_2_12&13
CTGTCCtaCTTTCTCCCTTC	2	13&14	1772_NC_2_13&14
CTGTCatCCTTTCTCCCTTC	2	14&15	1772_NC_2_14&15
CTGTaaGCCTTTCTCCCTTC	2	15&16	1772_NC_2_15&16
CTGgaCGCCTTTCTCCCTTC	2	16&17	1772_NC_2_16&17
CTtgCCGCCTTTCTCCCTTC	2	17&18	1772_NC_2_17&18
CgtTCCGCCTTTCTCCCTTC	2	18&19	1772_NC_2_18&19
agGTCCGCCTTTCTCCCTTC	2	19&20	1772_NC_2_19&20
CCTATACGTACGGCAGTTTA	0	na	2428_C_0_na
CCTATACGTACGGCAGTTTc	1	1	2428_C_1_1
CCTATACGTACGGCAGTTgA	1	2	2428_C_1_2
CCTATACGTACGGCAGTgTA	1	3	2428_C_1_3
CCTATACGTACGGCAGgTTA	1	4	2428_C_1_4
CCTATACGTACGGCAtTTTA	1	5	2428_C_1_5
CCTATACGTACGGCcGTTTA	1	6	2428_C_1_6
CCTATACGTACGGaAGTTTA	1	7	2428_C_1_7
CCTATACGTACGtCAGTTTA	1	8	2428_C_1_8
CCTATACGTACtGCAGTTTA	1	9	2428_C_1_9
CCTATACGTAaGGCAGTTTA	1	10	2428_C_1_10
CCTATACGTcCGGCAGTTTA	1	11	2428_C_1_11
CCTATACGgACGGCAGTTTA	1	12	2428_C_1_12
CCTATACtTACGGCAGTTTA	1	13	2428_C_1_13
CCTATAaGTACGGCAGTTTA	1	14	2428_C_1_14
CCTATcCGTACGGCAGTTTA	1	15	2428_C_1_15
CCTAgACGTACGGCAGTTTA	1	16	2428_C_1_16
CCTcTACGTACGGCAGTTTA	1	17	2428_C_1_17
CCgATACGTACGGCAGTTTA	1	18	2428_C_1_18
CaTATACGTACGGCAGTTTA	1	19	2428_C_1_19
aCTATACGTACGGCAGTTTA	1	20	2428_C_1_20
CCTATACGTACGGCAGTTgc	2	1&2	2428_C_2_1&2
CCTATACGTACGGCAGTggA	2	2&3	2428_C_2_2&3
CCTATACGTACGGCAGggTA	2	3&4	2428_C_2_3&4
CCTATACGTACGGCAtgTTA	2	4&5	2428_C_2_4&5
CCTATACGTACGGCctTTTA	2	5&6	2428_C_2_5&6
CCTATACGTACGGacGTTTA	2	6&7	2428_C_2_6&7
CCTATACGTACGtaAGTTTA	2	7&8	2428_C_2_7&8
CCTATACGTACttCAGTTTA	2	8&9	2428_C_2_8&9
CCTATACGTAatGCAGTTTA	2	9&10	2428_C_2_9&10
CCTATACGTcaGGCAGTTTA	2	10&11	2428_C_2_10&11
CCTATACGgcCGGCAGTTTA	2	11&12	2428_C_2_11&12
CCTATACtgACGGCAGTTTA	2	12&13	2428_C_2_12&13
CCTATAatTACGGCAGTTTA	2	13&14	2428_C_2_13&14
CCTATcaGTACGGCAGTTTA	2	14&15	2428_C_2_14&15
CCTAgcCGTACGGCAGTTTA	2	15&16	2428_C_2_15&16
CCTcgACGTACGGCAGTTTA	2	16&17	2428_C_2_16&17
CCgcTACGTACGGCAGTTTA	2	17&18	2428_C_2_17&18
CagATACGTACGGCAGTTTA	2	18&19	2428_C_2_18&19
aaTATACGTACGGCAGTTTA	2	19&20	2428_C_2_19&20
TCTGCTAATCCTGTTACCAG	0	na	1551_C_0_na
TCTGCTAATCCTGTTACCAt	1	1	1551_C_1_1
TCTGCTAATCCTGTTACCcG	1	2	1551_C_1_2
TCTGCTAATCCTGTTACaAG	1	3	1551_C_1_3
TCTGCTAATCCTGTTAaCAG	1	4	1551_C_1_4
TCTGCTAATCCTGTTcCCAG	1	5	1551_C_1_5
TCTGCTAATCCTGTgACCAG	1	6	1551_C_1_6
TCTGCTAATCCTGgTACCAG	1	7	1551_C_1_7
TCTGCTAATCCTtTTACCAG	1	8	1551_C_1_8
TCTGCTAATCCgGTTACCAG	1	9	1551_C_1_9
TCTGCTAATCaTGTTACCAG	1	10	1551_C_1_10
TCTGCTAATaCTGTTACCAG	1	11	1551_C_1_11
TCTGCTAAgCCTGTTACCAG	1	12	1551_C_1_12
TCTGCTAcTCCTGTTACCAG	1	13	1551_C_1_13
TCTGCTcATCCTGTTACCAG	1	14	1551_C_1_14
TCTGCgAATCCTGTTACCAG	1	15	1551_C_1_15
TCTGaTAATCCTGTTACCAG	1	16	1551_C_1_16
TCTtCTAATCCTGTTACCAG	1	17	1551_C_1_17
TCgGCTAATCCTGTTACCAG	1	18	1551_C_1_18
TaTGCTAATCCTGTTACCAG	1	19	1551_C_1_19
gCTGCTAATCCTGTTACCAG	1	20	1551_C_1_20
TCTGCTAATCCTGTTACCct	2	1&2	1551_C_2_1&2
TCTGCTAATCCTGTTACacG	2	2&3	1551_C_2_2&3
TCTGCTAATCCTGTTAaaAG	2	3&4	1551_C_2_3&4
TCTGCTAATCCTGTTcaCAG	2	4&5	1551_C_2_4&5
TCTGCTAATCCTGTgcCCAG	2	5&6	1551_C_2_5&6
TCTGCTAATCCTGggACCAG	2	6&7	1551_C_2_6&7
TCTGCTAATCCTtgTACCAG	2	7&8	1551_C_2_7&8
TCTGCTAATCCgtTTACCAG	2	8&9	1551_C_2_8&9
TCTGCTAATCagGTTACCAG	2	9&10	1551_C_2_9&10
TCTGCTAATaaTGTTACCAG	2	10&11	1551_C_2_10&11
TCTGCTAAgaCTGTTACCAG	2	11&12	1551_C_2_11&12
TCTGCTAcgCCTGTTACCAG	2	12&13	1551_C_2_12&13
TCTGCTccTCCTGTTACCAG	2	13&14	1551_C_2_13&14
TCTGCgcATCCTGTTACCAG	2	14&15	1551_C_2_14&15
TCTGagAATCCTGTTACCAG	2	15&16	1551_C_2_15&16
TCTtaTAATCCTGTTACCAG	2	16&17	1551_C_2_16&17
TCgtCTAATCCTGTTACCAG	2	17&18	1551_C_2_17&18
TagGCTAATCCTGTTACCAG	2	18&19	1551_C_2_18&19
gaTGCTAATCCTGTTACCAG	2	19&20	1551_C_2_19&20
CCAGAGTTGTTTCTGAAACA	0	na	272_C_0_na
CCAGAGTTGTTTCTGAAACc	1	1	272_C_1_1
CCAGAGTTGTTTCTGAAAaA	1	2	272_C_1_2
CCAGAGTTGTTTCTGAAcCA	1	3	272_C_1_3
CCAGAGTTGTTTCTGAcACA	1	4	272_C_1_4
CCAGAGTTGTTTCTGcAACA	1	5	272_C_1_5
CCAGAGTTGTTTCTtAAACA	1	6	272_C_1_6
CCAGAGTTGTTTCgGAAACA	1	7	272_C_1_7
CCAGAGTTGTTTaTGAAACA	1	8	272_C_1_8
CCAGAGTTGTTgCTGAAACA	1	9	272_C_1_9
CCAGAGTTGTgTCTGAAACA	1	10	272_C_1_10
CCAGAGTTGgTTCTGAAACA	1	11	272_C_1_11
CCAGAGTTtTTTCTGAAACA	1	12	272_C_1_12
CCAGAGTgGTTTCTGAAACA	1	13	272_C_1_13
CCAGAGgTGTTTCTGAAACA	1	14	272_C_1_14
CCAGAtTTGTTTCTGAAACA	1	15	272_C_1_15
CCAGcGTTGTTTCTGAAACA	1	16	272_C_1_16
CCAtAGTTGTTTCTGAAACA	1	17	272_C_1_17
CCcGAGTTGTTTCTGAAACA	1	18	272_C_1_18
CaAGAGTTGTTTCTGAAACA	1	19	272_C_1_19
aCAGAGTTGTTTCTGAAACA	1	20	272_C_1_20
CCAGAGTTGTTTCTGAAAac	2	1&2	272_C_2_1&2
CCAGAGTTGTTTCTGAAcaA	2	2&3	272_C_2_2&3
CCAGAGTTGTTTCTGAccCA	2	3&4	272_C_2_3&4
CCAGAGTTGTTTCTGccACA	2	4&5	272_C_2_4&5
CCAGAGTTGTTTCTtcAACA	2	5&6	272_C_2_5&6
CCAGAGTTGTTTCgtAAACA	2	6&7	272_C_2_6&7
CCAGAGTTGTTTagGAAACA	2	7&8	272_C_2_7&8
CCAGAGTTGTTgaTGAAACA	2	8&9	272_C_2_8&9
CCAGAGTTGTggCTGAAACA	2	9&10	272_C_2_9&10
CCAGAGTTGggTCTGAAACA	2	10&11	272_C_2_10&11
CCAGAGTTtgTTCTGAAACA	2	11&12	272_C_2_11&12
CCAGAGTgtTTTCTGAAACA	2	12&13	272_C_2_12&13
CCAGAGggGTTTCTGAAACA	2	13&14	272_C_2_13&14
CCAGAtgTGTTTCTGAAACA	2	14&15	272_C_2_14&15
CCAGctTTGTTTCTGAAACA	2	15&16	272_C_2_15&16
CCAtcGTTGTTTCTGAAACA	2	16&17	272_C_2_16&17
CCctAGTTGTTTCTGAAACA	2	17&18	272_C_2_17&18
CacGAGTTGTTTCTGAAACA	2	18&19	272_C_2_18&19
aaAGAGTTGTTTCTGAAACA	2	19&20	272_C_2_19&20
TTAGAAGAATATCCTGATTC	0	na	452_C_0_na
TTAGAAGAATATCCTGATTa	1	1	452_C_1_1
TTAGAAGAATATCCTGATgC	1	2	452_C_1_2
TTAGAAGAATATCCTGAgTC	1	3	452_C_1_3
TTAGAAGAATATCCTGcTTC	1	4	452_C_1_4
TTAGAAGAATATCCTtATTC	1	5	452_C_1_5
TTAGAAGAATATCCgGATTC	1	6	452_C_1_6
TTAGAAGAATATCaTGATTC	1	7	452_C_1_7
TTAGAAGAATATaCTGATTC	1	8	452_C_1_8
TTAGAAGAATAgCCTGATTC	1	9	452_C_1_9
TTAGAAGAATcTCCTGATTC	1	10	452_C_1_10
TTAGAAGAAgATCCTGATTC	1	11	452_C_1_11
TTAGAAGAcTATCCTGATTC	1	12	452_C_1_12
TTAGAAGcATATCCTGATTC	1	13	452_C_1_13
TTAGAAtAATATCCTGATTC	1	14	452_C_1_14
TTAGAcGAATATCCTGATTC	1	15	452_C_1_15
TTAGcAGAATATCCTGATTC	1	16	452_C_1_16
TTAtAAGAATATCCTGATTC	1	17	452_C_1_17
TTcGAAGAATATCCTGATTC	1	18	452_C_1_18
TgAGAAGAATATCCTGATTC	1	19	452_C_1_19
gTAGAAGAATATCCTGATTC	1	20	452_C_1_20
TTAGAAGAATATCCTGATga	2	1&2	452_C_2_1&2
TTAGAAGAATATCCTGAggC	2	2&3	452_C_2_2&3
TTAGAAGAATATCCTGcgTC	2	3&4	452_C_2_3&4
TTAGAAGAATATCCTtcTTC	2	4&5	452_C_2_4&5
TTAGAAGAATATCCgtATTC	2	5&6	452_C_2_5&6
TTAGAAGAATATCagGATTC	2	6&7	452_C_2_6&7
TTAGAAGAATATaaTGATTC	2	7&8	452_C_2_7&8
TTAGAAGAATAgaCTGATTC	2	8&9	452_C_2_8&9
TTAGAAGAATcgCCTGATTC	2	9&10	452_C_2_9&10
TTAGAAGAAgcTCCTGATTC	2	10&11	452_C_2_10&11
TTAGAAGAcgATCCTGATTC	2	11&12	452_C_2_11&12
TTAGAAGccTATCCTGATTC	2	12&13	452_C_2_12&13
TTAGAAtcATATCCTGATTC	2	13&14	452_C_2_13&14
TTAGActAATATCCTGATTC	2	14&15	452_C_2_14&15
TTAGccGAATATCCTGATTC	2	15&16	452_C_2_15&16
TTAtcAGAATATCCTGATTC	2	16&17	452_C_2_16&17
TTctAAGAATATCCTGATTC	2	17&18	452_C_2_17&18
TgcGAAGAATATCCTGATTC	2	18&19	452_C_2_18&19
ggAGAAGAATATCCTGATTC	2	19&20	452_C_2_19&20
AAGCATCCCGTATTGACGCC	0	na	1046_NC_0_na
AAGCATCCCGTATTGACGCa	1	1	1046_NC_1_1
AAGCATCCCGTATTGACGaC	1	2	1046_NC_1_2
AAGCATCCCGTATTGACtCC	1	3	1046_NC_1_3
AAGCATCCCGTATTGAaGCC	1	4	1046_NC_1_4
AAGCATCCCGTATTGcCGCC	1	5	1046_NC_1_5
AAGCATCCCGTATTtACGCC	1	6	1046_NC_1_6
AAGCATCCCGTATgGACGCC	1	7	1046_NC_1_7
AAGCATCCCGTAgTGACGCC	1	8	1046_NC_1_8
AAGCATCCCGTcTTGACGCC	1	9	1046_NC_1_9
AAGCATCCCGgATTGACGCC	1	10	1046_NC_1_10
AAGCATCCCtTATTGACGCC	1	11	1046_NC_1_11
AAGCATCCaGTATTGACGCC	1	12	1046_NC_1_12
AAGCATCaCGTATTGACGCC	1	13	1046_NC_1_13
AAGCATaCCGTATTGACGCC	1	14	1046_NC_1_14
AAGCAgCCCGTATTGACGCC	1	15	1046_NC_1_15
AAGCcTCCCGTATTGACGCC	1	16	1046_NC_1_16
AAGaATCCCGTATTGACGCC	1	17	1046_NC_1_17
AAtCATCCCGTATTGACGCC	1	18	1046_NC_1_18
AcGCATCCCGTATTGACGCC	1	19	1046_NC_1_19
cAGCATCCCGTATTGACGCC	1	20	1046_NC_1_20
AAGCATCCCGTATTGACGaa	2	1&2	1046_NC_2_1&2
AAGCATCCCGTATTGACtaC	2	2&3	1046_NC_2_2&3
AAGCATCCCGTATTGAatCC	2	3&4	1046_NC_2_3&4
AAGCATCCCGTATTGcaGCC	2	4&5	1046_NC_2_4&5
AAGCATCCCGTATTtcCGCC	2	5&6	1046_NC_2_5&6
AAGCATCCCGTATgtACGCC	2	6&7	1046_NC_2_6&7
AAGCATCCCGTAggGACGCC	2	7&8	1046_NC_2_7&8
AAGCATCCCGTcgTGACGCC	2	8&9	1046_NC_2_8&9
AAGCATCCCGgcTTGACGCC	2	9&10	1046_NC_2_9&10
AAGCATCCCtgATTGACGCC	2	10&11	1046_NC_2_10&11
AAGCATCCatTATTGACGCC	2	11&12	1046_NC_2_11&12
AAGCATCaaGTATTGACGCC	2	12&13	1046_NC_2_12&13
AAGCATaaCGTATTGACGCC	2	13&14	1046_NC_2_13&14
AAGCAgaCCGTATTGACGCC	2	14&15	1046_NC_2_14&15
AAGCcgCCCGTATTGACGCC	2	15&16	1046_NC_2_15&16
AAGacTCCCGTATTGACGCC	2	16&17	1046_NC_2_16&17
AAtaATCCCGTATTGACGCC	2	17&18	1046_NC_2_17&18
ActCATCCCGTATTGACGCC	2	18&19	1046_NC_2_18&19
ccGCATCCCGTATTGACGCC	2	19&20	1046_NC_2_19&20
CGTATAGGCTGCGCAACTGT	0	na	2435_NC_0_na
CGTATAGGCTGCGCAACTGg	1	1	2435_NC_1_1
CGTATAGGCTGCGCAACTtT	1	2	2435_NC_1_2
CGTATAGGCTGCGCAACgGT	1	3	2435_NC_1_3
CGTATAGGCTGCGCAAaTGT	1	4	2435_NC_1_4
CGTATAGGCTGCGCAcCTGT	1	5	2435_NC_1_5
CGTATAGGCTGCGCcACTGT	1	6	2435_NC_1_6
CGTATAGGCTGCGaAACTGT	1	7	2435_NC_1_7
CGTATAGGCTGCtCAACTGT	1	8	2435_NC_1_8
CGTATAGGCTGaGCAACTGT	1	9	2435_NC_1_9
CGTATAGGCTtCGCAACTGT	1	10	2435_NC_1_10
CGTATAGGCgGCGCAACTGT	1	11	2435_NC_1_11
CGTATAGGaTGCGCAACTGT	1	12	2435_NC_1_12
CGTATAGtCTGCGCAACTGT	1	13	2435_NC_1_13
CGTATAtGCTGCGCAACTGT	1	14	2435_NC_1_14
CGTATcGGCTGCGCAACTGT	1	15	2435_NC_1_15
CGTAgAGGCTGCGCAACTGT	1	16	2435_NC_1_16
CGTcTAGGCTGCGCAACTGT	1	17	2435_NC_1_17
CGgATAGGCTGCGCAACTGT	1	18	2435_NC_1_18
CtTATAGGCTGCGCAACTGT	1	19	2435_NC_1_19
aGTATAGGCTGCGCAACTGT	1	20	2435_NC_1_20
CGTATAGGCTGCGCAACTtg	2	1&2	2435_NC_2_1&2
CGTATAGGCTGCGCAACgtT	2	2&3	2435_NC_2_2&3
CGTATAGGCTGCGCAAagGT	2	3&4	2435_NC_2_3&4
CGTATAGGCTGCGCAcaTGT	2	4&5	2435_NC_2_4&5
CGTATAGGCTGCGCccCTGT	2	5&6	2435_NC_2_5&6
CGTATAGGCTGCGacACTGT	2	6&7	2435_NC_2_6&7
CGTATAGGCTGCtaAACTGT	2	7&8	2435_NC_2_7&8
CGTATAGGCTGatCAACTGT	2	8&9	2435_NC_2_8&9
CGTATAGGCTtaGCAACTGT	2	9&10	2435_NC_2_9&10
CGTATAGGCgtCGCAACTGT	2	10&11	2435_NC_2_10&11
CGTATAGGagGCGCAACTGT	2	11&12	2435_NC_2_11&12
CGTATAGtaTGCGCAACTGT	2	12&13	2435_NC_2_12&13
CGTATAttCTGCGCAACTGT	2	13&14	2435_NC_2_13&14
CGTATctGCTGCGCAACTGT	2	14&15	2435_NC_2_14&15
CGTAgcGGCTGCGCAACTGT	2	15&16	2435_NC_2_15&16
CGTcgAGGCTGCGCAACTGT	2	16&17	2435_NC_2_16&17
CGgcTAGGCTGCGCAACTGT	2	17&18	2435_NC_2_17&18
CtgATAGGCTGCGCAACTGT	2	18&19	2435_NC_2_18&19
atTATAGGCTGCGCAACTGT	2	19&20	2435_NC_2_19&20
TCAGATAAACGTGTTTGAGG	0	na	2762_C_0_na
TCAGATAAACGTGTTTGAGt	1	1	2762_C_1_1
TCAGATAAACGTGTTTGAtG	1	2	2762_C_1_2
TCAGATAAACGTGTTTGcGG	1	3	2762_C_1_3
TCAGATAAACGTGTTTtAGG	1	4	2762_C_1_4
TCAGATAAACGTGTTgGAGG	1	5	2762_C_1_5
TCAGATAAACGTGTgTGAGG	1	6	2762_C_1_6
TCAGATAAACGTGgTTGAGG	1	7	2762_C_1_7
TCAGATAAACGTtTTTGAGG	1	8	2762_C_1_8
TCAGATAAACGgGTTTGAGG	1	9	2762_C_1_9
TCAGATAAACtTGTTTGAGG	1	10	2762_C_1_10
TCAGATAAAaGTGTTTGAGG	1	11	2762_C_1_11
TCAGATAAcCGTGTTTGAGG	1	12	2762_C_1_12
TCAGATAcACGTGTTTGAGG	1	13	2762_C_1_13
TCAGATcAACGTGTTTGAGG	1	14	2762_C_1_14
TCAGAgAAACGTGTTTGAGG	1	15	2762_C_1_15
TCAGcTAAACGTGTTTGAGG	1	16	2762_C_1_16
TCAtATAAACGTGTTTGAGG	1	17	2762_C_1_17
TCcGATAAACGTGTTTGAGG	1	18	2762_C_1_18
TaAGATAAACGTGTTTGAGG	1	19	2762_C_1_19
gCAGATAAACGTGTTTGAGG	1	20	2762_C_1_20
TCAGATAAACGTGTTTGAtt	2	1&2	2762_C_2_1&2
TCAGATAAACGTGTTTGctG	2	2&3	2762_C_2_2&3
TCAGATAAACGTGTTTtcGG	2	3&4	2762_C_2_3&4
TCAGATAAACGTGTTgtAGG	2	4&5	2762_C_2_4&5
TCAGATAAACGTGTggGAGG	2	5&6	2762_C_2_5&6
TCAGATAAACGTGggTGAGG	2	6&7	2762_C_2_6&7
TCAGATAAACGTtgTTGAGG	2	7&8	2762_C_2_7&8
TCAGATAAACGgtTTTGAGG	2	8&9	2762_C_2_8&9
TCAGATAAACtgGTTTGAGG	2	9&10	2762_C_2_9&10
TCAGATAAAatTGTTTGAGG	2	10&11	2762_C_2_10&11
TCAGATAAcaGTGTTTGAGG	2	11&12	2762_C_2_11&12
TCAGATAccCGTGTTTGAGG	2	12&13	2762_C_2_12&13
TCAGATccACGTGTTTGAGG	2	13&14	2762_C_2_13&14
TCAGAgcAACGTGTTTGAGG	2	14&15	2762_C_2_14&15
TCAGcgAAACGTGTTTGAGG	2	15&16	2762_C_2_15&16
TCAtcTAAACGTGTTTGAGG	2	16&17	2762_C_2_16&17
TCctATAAACGTGTTTGAGG	2	17&18	2762_C_2_17&18
TacGATAAACGTGTTTGAGG	2	18&19	2762_C_2_18&19
gaAGATAAACGTGTTTGAGG	2	19&20	2762_C_2_19&20
GTTCCGACCCTGCCGCTTAC	0	na	1799_NC_0_na
GTTCCGACCCTGCCGCTTAa	1	1	1799_NC_1_1
GTTCCGACCCTGCCGCTTcC	1	2	1799_NC_1_2
GTTCCGACCCTGCCGCTgAC	1	3	1799_NC_1_3
GTTCCGACCCTGCCGCgTAC	1	4	1799_NC_1_4
GTTCCGACCCTGCCGaTTAC	1	5	1799_NC_1_5
GTTCCGACCCTGCCtCTTAC	1	6	1799_NC_1_6
GTTCCGACCCTGCaGCTTAC	1	7	1799_NC_1_7
GTTCCGACCCTGaCGCTTAC	1	8	1799_NC_1_8
GTTCCGACCCTtCCGCTTAC	1	9	1799_NC_1_9
GTTCCGACCCgGCCGCTTAC	1	10	1799_NC_1_10
GTTCCGACCaTGCCGCTTAC	1	11	1799_NC_1_11
GTTCCGACaCTGCCGCTTAC	1	12	1799_NC_1_12
GTTCCGAaCCTGCCGCTTAC	1	13	1799_NC_1_13
GTTCCGcCCCTGCCGCTTAC	1	14	1799_NC_1_14
GTTCCtACCCTGCCGCTTAC	1	15	1799_NC_1_15
GTTCaGACCCTGCCGCTTAC	1	16	1799_NC_1_16
GTTaCGACCCTGCCGCTTAC	1	17	1799_NC_1_17
GTgCCGACCCTGCCGCTTAC	1	18	1799_NC_1_18
GgTCCGACCCTGCCGCTTAC	1	19	1799_NC_1_19
tTTCCGACCCTGCCGCTTAC	1	20	1799_NC_1_20
GTTCCGACCCTGCCGCTTca	2	1&2	1799_NC_2_1&2
GTTCCGACCCTGCCGCTgcC	2	2&3	1799_NC_2_2&3
GTTCCGACCCTGCCGCggAC	2	3&4	1799_NC_2_3&4
GTTCCGACCCTGCCGagTAC	2	4&5	1799_NC_2_4&5
GTTCCGACCCTGCCtaTTAC	2	5&6	1799_NC_2_5&6
GTTCCGACCCTGCatCTTAC	2	6&7	1799_NC_2_6&7
GTTCCGACCCTGaaGCTTAC	2	7&8	1799_NC_2_7&8
GTTCCGACCCTtaCGCTTAC	2	8&9	1799_NC_2_8&9
GTTCCGACCCgtCCGCTTAC	2	9&10	1799_NC_2_9&10
GTTCCGACCagGCCGCTTAC	2	10&11	1799_NC_2_10&11
GTTCCGACaaTGCCGCTTAC	2	11&12	1799_NC_2_11&12
GTTCCGAaaCTGCCGCTTAC	2	12&13	1799_NC_2_12&13
GTTCCGcaCCTGCCGCTTAC	2	13&14	1799_NC_2_13&14
GTTCCtcCCCTGCCGCTTAC	2	14&15	1799_NC_2_14&15
GTTCatACCCTGCCGCTTAC	2	15&16	1799_NC_2_15&16
GTTaaGACCCTGCCGCTTAC	2	16&17	1799_NC_2_16&17
GTgaCGACCCTGCCGCTTAC	2	17&18	1799_NC_2_17&18
GggCCGACCCTGCCGCTTAC	2	18&19	1799_NC_2_18&19
tgTCCGACCCTGCCGCTTAC	2	19&20	1799_NC_2_19&20
ATATAAATCAGCATCCATGT	0	na	196_NC_0_na
ATATAAATCAGCATCCATGg	1	1	196_NC_1_1
ATATAAATCAGCATCCATtT	1	2	196_NC_1_2
ATATAAATCAGCATCCAgGT	1	3	196_NC_1_3
ATATAAATCAGCATCCcTGT	1	4	196_NC_1_4
ATATAAATCAGCATCaATGT	1	5	196_NC_1_5
ATATAAATCAGCATaCATGT	1	6	196_NC_1_6
ATATAAATCAGCAgCCATGT	1	7	196_NC_1_7
ATATAAATCAGCcTCCATGT	1	8	196_NC_1_8
ATATAAATCAGaATCCATGT	1	9	196_NC_1_9
ATATAAATCAtCATCCATGT	1	10	196_NC_1_10
ATATAAATCcGCATCCATGT	1	11	196_NC_1_11
ATATAAATaAGCATCCATGT	1	12	196_NC_1_12
ATATAAAgCAGCATCCATGT	1	13	196_NC_1_13
ATATAAcTCAGCATCCATGT	1	14	196_NC_1_14
ATATAcATCAGCATCCATGT	1	15	196_NC_1_15
ATATcAATCAGCATCCATGT	1	16	196_NC_1_16
ATAgAAATCAGCATCCATGT	1	17	196_NC_1_17
ATcTAAATCAGCATCCATGT	1	18	196_NC_1_18
AgATAAATCAGCATCCATGT	1	19	196_NC_1_19
cTATAAATCAGCATCCATGT	1	20	196_NC_1_20
ATATAAATCAGCATCCATtg	2	1&2	196_NC_2_1&2
ATATAAATCAGCATCCAgtT	2	2&3	196_NC_2_2&3
ATATAAATCAGCATCCcgGT	2	3&4	196_NC_2_3&4
ATATAAATCAGCATCacTGT	2	4&5	196_NC_2_4&5
ATATAAATCAGCATaaATGT	2	5&6	196_NC_2_5&6
ATATAAATCAGCAgaCATGT	2	6&7	196_NC_2_6&7
ATATAAATCAGCcgCCATGT	2	7&8	196_NC_2_7&8
ATATAAATCAGacTCCATGT	2	8&9	196_NC_2_8&9
ATATAAATCAgaATCCATGT	2	9&10	196_NC_2_9&10
ATATAAATCctCATCCATGT	2	10&11	196_NC_2_10&11
ATATAAATacGCATCCATGT	2	11&12	196_NC_2_11&12
ATATAAAgaAGCATCCATGT	2	12&13	196_NC_2_12&13
ATATAAcgCAGCATCCATGT	2	13&14	196_NC_2_13&14
ATATAccTCAGCATCCATGT	2	14&15	196_NC_2_14&15
ATATccATCAGCATCCATGT	2	15&16	196_NC_2_15&16
ATAgcAATCAGCATCCATGT	2	16&17	196_NC_2_16&17
ATcgAAATCAGCATCCATGT	2	17&18	196_NC_2_17&18
AgcTAAATCAGCATCCATGT	2	18&19	196_NC_2_18&19
cgATAAATCAGCATCCATGT	2	19&20	196_NC_2_19&20
CTCTTGCCCGGCGTCAATAC	0	na	1018_C_0_na
CTCTTGCCCGGCGTCAATAa	1	1	1018_C_1_1
CTCTTGCCCGGCGTCAATcC	1	2	1018_C_1_2
CTCTTGCCCGGCGTCAAgAC	1	3	1018_C_1_3
CTCTTGCCCGGCGTCAcTAC	1	4	1018_C_1_4
CTCTTGCCCGGCGTCcATAC	1	5	1018_C_1_5
CTCTTGCCCGGCGTaAATAC	1	6	1018_C_1_6
CTCTTGCCCGGCGgCAATAC	1	7	1018_C_1_7
CTCTTGCCCGGCtTCAATAC	1	8	1018_C_1_8
CTCTTGCCCGGaGTCAATAC	1	9	1018_C_1_9
CTCTTGCCCGtCGTCAATAC	1	10	1018_C_1_10
CTCTTGCCCtGCGTCAATAC	1	11	1018_C_1_11
CTCTTGCCaGGCGTCAATAC	1	12	1018_C_1_12
CTCTTGCaCGGCGTCAATAC	1	13	1018_C_1_13
CTCTTGaCCGGCGTCAATAC	1	14	1018_C_1_14
CTCTTtCCCGGCGTCAATAC	1	15	1018_C_1_15
CTCTgGCCCGGCGTCAATAC	1	16	1018_C_1_16
CTCgTGCCCGGCGTCAATAC	1	17	1018_C_1_17
CTaTTGCCCGGCGTCAATAC	1	18	1018_C_1_18
CgCTTGCCCGGCGTCAATAC	1	19	1018_C_1_19
aTCTTGCCCGGCGTCAATAC	1	20	1018_C_1_20
CTCTTGCCCGGCGTCAATca	2	1&2	1018_C_2_1&2
CTCTTGCCCGGCGTCAAgcC	2	2&3	1018_C_2_2&3
CTCTTGCCCGGCGTCAcgAC	2	3&4	1018_C_2_3&4
CTCTTGCCCGGCGTCccTAC	2	4&5	1018_C_2_4&5
CTCTTGCCCGGCGTacATAC	2	5&6	1018_C_2_5&6
CTCTTGCCCGGCGgaAATAC	2	6&7	1018_C_2_6&7
CTCTTGCCCGGCtgCAATAC	2	7&8	1018_C_2_7&8
CTCTTGCCCGGatTCAATAC	2	8&9	1018_C_2_8&9
CTCTTGCCCGtaGTCAATAC	2	9&10	1018_C_2_9&10
CTCTTGCCCttCGTCAATAC	2	10&11	1018_C_2_10&11
CTCTTGCCatGCGTCAATAC	2	11&12	1018_C_2_11&12
CTCTTGCaaGGCGTCAATAC	2	12&13	1018_C_2_12&13
CTCTTGaaCGGCGTCAATAC	2	13&14	1018_C_2_13&14
CTCTTtaCCGGCGTCAATAC	2	14&15	1018_C_2_14&15
CTCTgtCCCGGCGTCAATAC	2	15&16	1018_C_2_15&16
CTCggGCCCGGCGTCAATAC	2	16&17	1018_C_2_16&17
CTagTGCCCGGCGTCAATAC	2	17&18	1018_C_2_17&18
CgaTTGCCCGGCGTCAATAC	2	18&19	1018_C_2_18&19
agCTTGCCCGGCGTCAATAC	2	19&20	1018_C_2_19&20
AGCAGAGCGAGGTATGTAGG	0	na	1556_NC_0_na
AGCAGAGCGAGGTATGTAGt	1	1	1556_NC_1_1
AGCAGAGCGAGGTATGTAtG	1	2	1556_NC_1_2
AGCAGAGCGAGGTATGTcGG	1	3	1556_NC_1_3
AGCAGAGCGAGGTATGgAGG	1	4	1556_NC_1_4
AGCAGAGCGAGGTATtTAGG	1	5	1556_NC_1_5
AGCAGAGCGAGGTAgGTAGG	1	6	1556_NC_1_6
AGCAGAGCGAGGTcTGTAGG	1	7	1556_NC_1_7
AGCAGAGCGAGGgATGTAGG	1	8	1556_NC_1_8
AGCAGAGCGAGtTATGTAGG	1	9	1556_NC_1_9
AGCAGAGCGAtGTATGTAGG	1	10	1556_NC_1_10
AGCAGAGCGcGGTATGTAGG	1	11	1556_NC_1_11
AGCAGAGCtAGGTATGTAGG	1	12	1556_NC_1_12
AGCAGAGaGAGGTATGTAGG	1	13	1556_NC_1_13
AGCAGAtCGAGGTATGTAGG	1	14	1556_NC_1_14
AGCAGcGCGAGGTATGTAGG	1	15	1556_NC_1_15
AGCAtAGCGAGGTATGTAGG	1	16	1556_NC_1_16
AGCcGAGCGAGGTATGTAGG	1	17	1556_NC_1_17
AGaAGAGCGAGGTATGTAGG	1	18	1556_NC_1_18
AtCAGAGCGAGGTATGTAGG	1	19	1556_NC_1_19
cGCAGAGCGAGGTATGTAGG	1	20	1556_NC_1_20
AGCAGAGCGAGGTATGTAtt	2	1&2	1556_NC_2_1&2
AGCAGAGCGAGGTATGTctG	2	2&3	1556_NC_2_2&3
AGCAGAGCGAGGTATGgcGG	2	3&4	1556_NC_2_3&4
AGCAGAGCGAGGTATtgAGG	2	4&5	1556_NC_2_4&5
AGCAGAGCGAGGTAgtTAGG	2	5&6	1556_NC_2_5&6
AGCAGAGCGAGGTcgGTAGG	2	6&7	1556_NC_2_6&7
AGCAGAGCGAGGgcTGTAGG	2	7&8	1556_NC_2_7&8
AGCAGAGCGAGtgATGTAGG	2	8&9	1556_NC_2_8&9
AGCAGAGCGAttTATGTAGG	2	9&10	1556_NC_2_9&10
AGCAGAGCGctGTATGTAGG	2	10&11	1556_NC_2_10&11
AGCAGAGCtcGGTATGTAGG	2	11&12	1556_NC_2_11&12
AGCAGAGatAGGTATGTAGG	2	12&13	1556_NC_2_12&13
AGCAGAtaGAGGTATGTAGG	2	13&14	1556_NC_2_13&14
AGCAGctCGAGGTATGTAGG	2	14&15	1556_NC_2_14&15
AGCAtcGCGAGGTATGTAGG	2	15&16	1556_NC_2_15&16
AGCctAGCGAGGTATGTAGG	2	16&17	1556_NC_2_16&17
AGacGAGCGAGGTATGTAGG	2	17&18	1556_NC_2_17&18
AtaAGAGCGAGGTATGTAGG	2	18&19	1556_NC_2_18&19
ctCAGAGCGAGGTATGTAGG	2	19&20	1556_NC_2_19&20
AGTTGCGCAGCCTATACGTA	0	na	2418_C_0_na
AGTTGCGCAGCCTATACGTc	1	1	2418_C_1_1
AGTTGCGCAGCCTATACGgA	1	2	2418_C_1_2
AGTTGCGCAGCCTATACtTA	1	3	2418_C_1_3
AGTTGCGCAGCCTATAaGTA	1	4	2418_C_1_4
AGTTGCGCAGCCTATcCGTA	1	5	2418_C_1_5
AGTTGCGCAGCCTAgACGTA	1	6	2418_C_1_6
AGTTGCGCAGCCTcTACGTA	1	7	2418_C_1_7
AGTTGCGCAGCCgATACGTA	1	8	2418_C_1_8
AGTTGCGCAGCaTATACGTA	1	9	2418_C_1_9
AGTTGCGCAGaCTATACGTA	1	10	2418_C_1_10
AGTTGCGCAtCCTATACGTA	1	11	2418_C_1_11
AGTTGCGCcGCCTATACGTA	1	12	2418_C_1_12
AGTTGCGaAGCCTATACGTA	1	13	2418_C_1_13
AGTTGCtCAGCCTATACGTA	1	14	2418_C_1_14
AGTTGaGCAGCCTATACGTA	1	15	2418_C_1_15
AGTTtCGCAGCCTATACGTA	1	16	2418_C_1_16
AGTgGCGCAGCCTATACGTA	1	17	2418_C_1_17
AGgTGCGCAGCCTATACGTA	1	18	2418_C_1_18
AtTTGCGCAGCCTATACGTA	1	19	2418_C_1_19
cGTTGCGCAGCCTATACGTA	1	20	2418_C_1_20
AGTTGCGCAGCCTATACGgc	2	1&2	2418_C_2_1&2
AGTTGCGCAGCCTATACtgA	2	2&3	2418_C_2_2&3
AGTTGCGCAGCCTATAatTA	2	3&4	2418_C_2_3&4
AGTTGCGCAGCCTATcaGTA	2	4&5	2418_C_2_4&5
AGTTGCGCAGCCTAgcCGTA	2	5&6	2418_C_2_5&6
AGTTGCGCAGCCTcgACGTA	2	6&7	2418_C_2_6&7
AGTTGCGCAGCCgcTACGTA	2	7&8	2418_C_2_7&8
AGTTGCGCAGCagATACGTA	2	8&9	2418_C_2_8&9
AGTTGCGCAGaaTATACGTA	2	9&10	2418_C_2_9&10
AGTTGCGCAtaCTATACGTA	2	10&11	2418_C_2_10&11
AGTTGCGCctCCTATACGTA	2	11&12	2418_C_2_11&12
AGTTGCGacGCCTATACGTA	2	12&13	2418_C_2_12&13
AGTTGCtaAGCCTATACGTA	2	13&14	2418_C_2_13&14
AGTTGatCAGCCTATACGTA	2	14&15	2418_C_2_14&15
AGTTtaGCAGCCTATACGTA	2	15&16	2418_C_2_15&16
AGTgtCGCAGCCTATACGTA	2	16&17	2418_C_2_16&17
AGggGCGCAGCCTATACGTA	2	17&18	2418_C_2_17&18
AtgTGCGCAGCCTATACGTA	2	18&19	2418_C_2_18&19
ctTTGCGCAGCCTATACGTA	2	19&20	2418_C_2_19&20
CTTACATAAACAGTAATACA	0	na	96_C_0_na
CTTACATAAACAGTAATACc	1	1	96_C_1_1
CTTACATAAACAGTAATAaA	1	2	96_C_1_2
CTTACATAAACAGTAATcCA	1	3	96_C_1_3
CTTACATAAACAGTAAgACA	1	4	96_C_1_4
CTTACATAAACAGTAcTACA	1	5	96_C_1_5
CTTACATAAACAGTcATACA	1	6	96_C_1_6
CTTACATAAACAGgAATACA	1	7	96_C_1_7
CTTACATAAACAtTAATACA	1	8	96_C_1_8
CTTACATAAACcGTAATACA	1	9	96_C_1_9
CTTACATAAAaAGTAATACA	1	10	96_C_1_10
CTTACATAAcCAGTAATACA	1	11	96_C_1_11
CTTACATAcACAGTAATACA	1	12	96_C_1_12
CTTACATcAACAGTAATACA	1	13	96_C_1_13
CTTACAgAAACAGTAATACA	1	14	96_C_1_14
CTTACcTAAACAGTAATACA	1	15	96_C_1_15
CTTAaATAAACAGTAATACA	1	16	96_C_1_16
CTTcCATAAACAGTAATACA	1	17	96_C_1_17
CTgACATAAACAGTAATACA	1	18	96_C_1_18
CgTACATAAACAGTAATACA	1	19	96_C_1_19
aTTACATAAACAGTAATACA	1	20	96_C_1_20
CTTACATAAACAGTAATAac	2	1&2	96_C_2_1&2
CTTACATAAACAGTAATcaA	2	2&3	96_C_2_2&3
CTTACATAAACAGTAAgcCA	2	3&4	96_C_2_3&4
CTTACATAAACAGTAcgACA	2	4&5	96_C_2_4&5
CTTACATAAACAGTccTACA	2	5&6	96_C_2_5&6
CTTACATAAACAGgcATACA	2	6&7	96_C_2_6&7
CTTACATAAACAtgAATACA	2	7&8	96_C_2_7&8
CTTACATAAACctTAATACA	2	8&9	96_C_2_8&9
CTTACATAAAacGTAATACA	2	9&10	96_C_2_9&10
CTTACATAAcaAGTAATACA	2	10&11	96_C_2_10&11
CTTACATAccCAGTAATACA	2	11&12	96_C_2_11&12
CTTACATccACAGTAATACA	2	12&13	96_C_2_12&13
CTTACAgcAACAGTAATACA	2	13&14	96_C_2_13&14
CTTACcgAAACAGTAATACA	2	14&15	96_C_2_14&15
CTTAacTAAACAGTAATACA	2	15&16	96_C_2_15&16
CTTcaATAAACAGTAATACA	2	16&17	96_C_2_16&17
CTgcCATAAACAGTAATACA	2	17&18	96_C_2_17&18
CggACATAAACAGTAATACA	2	18&19	96_C_2_18&19
agTACATAAACAGTAATACA	2	19&20	96_C_2_19&20
ACCGAGGCAGTTCCATAGGA	0	na	835_NC_0_na
ACCGAGGCAGTTCCATAGGc	1	1	835_NC_1_1
ACCGAGGCAGTTCCATAGtA	1	2	835_NC_1_2
ACCGAGGCAGTTCCATAtGA	1	3	835_NC_1_3
ACCGAGGCAGTTCCATcGGA	1	4	835_NC_1_4
ACCGAGGCAGTTCCAgAGGA	1	5	835_NC_1_5
ACCGAGGCAGTTCCcTAGGA	1	6	835_NC_1_6
ACCGAGGCAGTTCaATAGGA	1	7	835_NC_1_7
ACCGAGGCAGTTaCATAGGA	1	8	835_NC_1_8
ACCGAGGCAGTgCCATAGGA	1	9	835_NC_1_9
ACCGAGGCAGgTCCATAGGA	1	10	835_NC_1_10
ACCGAGGCAtTTCCATAGGA	1	11	835_NC_1_11
ACCGAGGCcGTTCCATAGGA	1	12	835_NC_1_12
ACCGAGGaAGTTCCATAGGA	1	13	835_NC_1_13
ACCGAGtCAGTTCCATAGGA	1	14	835_NC_1_14
ACCGAtGCAGTTCCATAGGA	1	15	835_NC_1_15
ACCGcGGCAGTTCCATAGGA	1	16	835_NC_1_16
ACCtAGGCAGTTCCATAGGA	1	17	835_NC_1_17
ACaGAGGCAGTTCCATAGGA	1	18	835_NC_1_18
AaCGAGGCAGTTCCATAGGA	1	19	835_NC_1_19
cCCGAGGCAGTTCCATAGGA	1	20	835_NC_1_20
ACCGAGGCAGTTCCATAGtc	2	1&2	835_NC_2_1&2
ACCGAGGCAGTTCCATAttA	2	2&3	835_NC_2_2&3
ACCGAGGCAGTTCCATctGA	2	3&4	835_NC_2_3&4
ACCGAGGCAGTTCCAgcGGA	2	4&5	835_NC_2_4&5
ACCGAGGCAGTTCCcgAGGA	2	5&6	835_NC_2_5&6
ACCGAGGCAGTTCacTAGGA	2	6&7	835_NC_2_6&7
ACCGAGGCAGTTaaATAGGA	2	7&8	835_NC_2_7&8
ACCGAGGCAGTgaCATAGGA	2	8&9	835_NC_2_8&9
ACCGAGGCAGggCCATAGGA	2	9&10	835_NC_2_9&10
ACCGAGGCAtgTCCATAGGA	2	10&11	835_NC_2_10&11
ACCGAGGCctTTCCATAGGA	2	11&12	835_NC_2_11&12
ACCGAGGacGTTCCATAGGA	2	12&13	835_NC_2_12&13
ACCGAGtaAGTTCCATAGGA	2	13&14	835_NC_2_13&14
ACCGAttCAGTTCCATAGGA	2	14&15	835_NC_2_14&15
ACCGctGCAGTTCCATAGGA	2	15&16	835_NC_2_15&16
ACCtcGGCAGTTCCATAGGA	2	16&17	835_NC_2_16&17
ACatAGGCAGTTCCATAGGA	2	17&18	835_NC_2_17&18
AaaGAGGCAGTTCCATAGGA	2	18&19	835_NC_2_18&19
caCGAGGCAGTTCCATAGGA	2	19&20	835_NC_2_19&20
GGAACGAAAACTCACGTTAA	0	na	1297_NC_0_na
GGAACGAAAACTCACGTTAc	1	1	1297_NC_1_1
GGAACGAAAACTCACGTTcA	1	2	1297_NC_1_2
GGAACGAAAACTCACGTgAA	1	3	1297_NC_1_3
GGAACGAAAACTCACGgTAA	1	4	1297_NC_1_4
GGAACGAAAACTCACtTTAA	1	5	1297_NC_1_5
GGAACGAAAACTCAaGTTAA	1	6	1297_NC_1_6
GGAACGAAAACTCcCGTTAA	1	7	1297_NC_1_7
GGAACGAAAACTaACGTTAA	1	8	1297_NC_1_8
GGAACGAAAACgCACGTTAA	1	9	1297_NC_1_9
GGAACGAAAAaTCACGTTAA	1	10	1297_NC_1_10
GGAACGAAAcCTCACGTTAA	1	11	1297_NC_1_11
GGAACGAAcACTCACGTTAA	1	12	1297_NC_1_12
GGAACGAcAACTCACGTTAA	1	13	1297_NC_1_13
GGAACGcAAACTCACGTTAA	1	14	1297_NC_1_14
GGAACtAAAACTCACGTTAA	1	15	1297_NC_1_15
GGAAaGAAAACTCACGTTAA	1	16	1297_NC_1_16
GGAcCGAAAACTCACGTTAA	1	17	1297_NC_1_17
GGcACGAAAACTCACGTTAA	1	18	1297_NC_1_18
GtAACGAAAACTCACGTTAA	1	19	1297_NC_1_19
tGAACGAAAACTCACGTTAA	1	20	1297_NC_1_20
GGAACGAAAACTCACGTTcc	2	1&2	1297_NC_2_1&2
GGAACGAAAACTCACGTgcA	2	2&3	1297_NC_2_2&3
GGAACGAAAACTCACGggAA	2	3&4	1297_NC_2_3&4
GGAACGAAAACTCACtgTAA	2	4&5	1297_NC_2_4&5
GGAACGAAAACTCAatTTAA	2	5&6	1297_NC_2_5&6
GGAACGAAAACTCcaGTTAA	2	6&7	1297_NC_2_6&7
GGAACGAAAACTacCGTTAA	2	7&8	1297_NC_2_7&8
GGAACGAAAACgaACGTTAA	2	8&9	1297_NC_2_8&9
GGAACGAAAAagCACGTTAA	2	9&10	1297_NC_2_9&10
GGAACGAAAcaTCACGTTAA	2	10&11	1297_NC_2_10&11
GGAACGAAccCTCACGTTAA	2	11&12	1297_NC_2_11&12
GGAACGAccACTCACGTTAA	2	12&13	1297_NC_2_12&13
GGAACGccAACTCACGTTAA	2	13&14	1297_NC_2_13&14
GGAACtcAAACTCACGTTAA	2	14&15	1297_NC_2_14&15
GGAAatAAAACTCACGTTAA	2	15&16	1297_NC_2_15&16
GGAcaGAAAACTCACGTTAA	2	16&17	1297_NC_2_16&17
GGccCGAAAACTCACGTTAA	2	17&18	1297_NC_2_17&18
GtcACGAAAACTCACGTTAA	2	18&19	1297_NC_2_18&19
ttAACGAAAACTCACGTTAA	2	19&20	1297_NC_2_19&20
CCAGCAACGCGGCCTTTTTA	0	na	1931_C_0_na
CCAGCAACGCGGCCTTTTTc	1	1	1931_C_1_1
CCAGCAACGCGGCCTTTTgA	1	2	1931_C_1_2
CCAGCAACGCGGCCTTTgTA	1	3	1931_C_1_3
CCAGCAACGCGGCCTTgTTA	1	4	1931_C_1_4
CCAGCAACGCGGCCTgTTTA	1	5	1931_C_1_5
CCAGCAACGCGGCCgTTTTA	1	6	1931_C_1_6
CCAGCAACGCGGCaTTTTTA	1	7	1931_C_1_7
CCAGCAACGCGGaCTTTTTA	1	8	1931_C_1_8
CCAGCAACGCGtCCTTTTTA	1	9	1931_C_1_9
CCAGCAACGCtGCCTTTTTA	1	10	1931_C_1_10
CCAGCAACGaGGCCTTTTTA	1	11	1931_C_1_11
CCAGCAACtCGGCCTTTTTA	1	12	1931_C_1_12
CCAGCAAaGCGGCCTTTTTA	1	13	1931_C_1_13
CCAGCAcCGCGGCCTTTTTA	1	14	1931_C_1_14
CCAGCcACGCGGCCTTTTTA	1	15	1931_C_1_15
CCAGaAACGCGGCCTTTTTA	1	16	1931_C_1_16
CCAtCAACGCGGCCTTTTTA	1	17	1931_C_1_17
CCcGCAACGCGGCCTTTTTA	1	18	1931_C_1_18
CaAGCAACGCGGCCTTTTTA	1	19	1931_C_1_19
aCAGCAACGCGGCCTTTTTA	1	20	1931_C_1_20
CCAGCAACGCGGCCTTTTgc	2	1&2	1931_C_2_1&2
CCAGCAACGCGGCCTTTggA	2	2&3	1931_C_2_2&3
CCAGCAACGCGGCCTTggTA	2	3&4	1931_C_2_3&4
CCAGCAACGCGGCCTggTTA	2	4&5	1931_C_2_4&5
CCAGCAACGCGGCCggTTTA	2	5&6	1931_C_2_5&6
CCAGCAACGCGGCagTTTTA	2	6&7	1931_C_2_6&7
CCAGCAACGCGGaaTTTTTA	2	7&8	1931_C_2_7&8
CCAGCAACGCGtaCTTTTTA	2	8&9	1931_C_2_8&9
CCAGCAACGCttCCTTTTTA	2	9&10	1931_C_2_9&10
CCAGCAACGatGCCTTTTTA	2	10&11	1931_C_2_10&11
CCAGCAACtaGGCCTTTTTA	2	11&12	1931_C_2_11&12
CCAGCAAatCGGCCTTTTTA	2	12&13	1931_C_2_12&13
CCAGCAcaGCGGCCTTTTTA	2	13&14	1931_C_2_13&14
CCAGCccCGCGGCCTTTTTA	2	14&15	1931_C_2_14&15
CCAGacACGCGGCCTTTTTA	2	15&16	1931_C_2_15&16
CCAtaAACGCGGCCTTTTTA	2	16&17	1931_C_2_16&17
CCctCAACGCGGCCTTTTTA	2	17&18	1931_C_2_17&18
CacGCAACGCGGCCTTTTTA	2	18&19	1931_C_2_18&19
aaAGCAACGCGGCCTTTTTA	2	19&20	1931_C_2_19&20
TACGACGTTTAGGCTATAAA	0	na	1082_NC_0_na
TACGACGTTTAGGCTATAAc	1	1	1082_NC_1_1
TACGACGTTTAGGCTATAcA	1	2	1082_NC_1_2
TACGACGTTTAGGCTATcAA	1	3	1082_NC_1_3
TACGACGTTTAGGCTAgAAA	1	4	1082_NC_1_4
TACGACGTTTAGGCTcTAAA	1	5	1082_NC_1_5
TACGACGTTTAGGCgATAAA	1	6	1082_NC_1_6
TACGACGTTTAGGaTATAAA	1	7	1082_NC_1_7
TACGACGTTTAGtCTATAAA	1	8	1082_NC_1_8
TACGACGTTTAtGCTATAAA	1	9	1082_NC_1_9
TACGACGTTTcGGCTATAAA	1	10	1082_NC_1_10
TACGACGTTgAGGCTATAAA	1	11	1082_NC_1_11
TACGACGTgTAGGCTATAAA	1	12	1082_NC_1_12
TACGACGgTTAGGCTATAAA	1	13	1082_NC_1_13
TACGACtTTTAGGCTATAAA	1	14	1082_NC_1_14
TACGAaGTTTAGGCTATAAA	1	15	1082_NC_1_15
TACGcCGTTTAGGCTATAAA	1	16	1082_NC_1_16
TACtACGTTTAGGCTATAAA	1	17	1082_NC_1_17
TAaGACGTTTAGGCTATAAA	1	18	1082_NC_1_18
TcCGACGTTTAGGCTATAAA	1	19	1082_NC_1_19
gACGACGTTTAGGCTATAAA	1	20	1082_NC_1_20
TACGACGTTTAGGCTATAcc	2	1&2	1082_NC_2_1&2
TACGACGTTTAGGCTATccA	2	2&3	1082_NC_2_2&3
TACGACGTTTAGGCTAgcAA	2	3&4	1082_NC_2_3&4
TACGACGTTTAGGCTcgAAA	2	4&5	1082_NC_2_4&5
TACGACGTTTAGGCgcTAAA	2	5&6	1082_NC_2_5&6
TACGACGTTTAGGagATAAA	2	6&7	1082_NC_2_6&7
TACGACGTTTAGtaTATAAA	2	7&8	1082_NC_2_7&8
TACGACGTTTAttCTATAAA	2	8&9	1082_NC_2_8&9
TACGACGTTTctGCTATAAA	2	9&10	1082_NC_2_9&10
TACGACGTTgcGGCTATAAA	2	10&11	1082_NC_2_10&11
TACGACGTggAGGCTATAAA	2	11&12	1082_NC_2_11&12
TACGACGggTAGGCTATAAA	2	12&13	1082_NC_2_12&13
TACGACtgTTAGGCTATAAA	2	13&14	1082_NC_2_13&14
TACGAatTTTAGGCTATAAA	2	14&15	1082_NC_2_14&15
TACGcaGTTTAGGCTATAAA	2	15&16	1082_NC_2_15&16
TACtcCGTTTAGGCTATAAA	2	16&17	1082_NC_2_16&17
TAatACGTTTAGGCTATAAA	2	17&18	1082_NC_2_17&18
TcaGACGTTTAGGCTATAAA	2	18&19	1082_NC_2_18&19
gcCGACGTTTAGGCTATAAA	2	19&20	1082_NC_2_19&20
GTGATATTATTGACACGCCG	0	na	2502_C_0_na
GTGATATTATTGACACGCCt	1	1	2502_C_1_1
GTGATATTATTGACACGCaG	1	2	2502_C_1_2
GTGATATTATTGACACGaCG	1	3	2502_C_1_3
GTGATATTATTGACACtCCG	1	4	2502_C_1_4
GTGATATTATTGACAaGCCG	1	5	2502_C_1_5
GTGATATTATTGACcCGCCG	1	6	2502_C_1_6
GTGATATTATTGAaACGCCG	1	7	2502_C_1_7
GTGATATTATTGcCACGCCG	1	8	2502_C_1_8
GTGATATTATTtACACGCCG	1	9	2502_C_1_9
GTGATATTATgGACACGCCG	1	10	2502_C_1_10
GTGATATTAgTGACACGCCG	1	11	2502_C_1_11
GTGATATTcTTGACACGCCG	1	12	2502_C_1_12
GTGATATgATTGACACGCCG	1	13	2502_C_1_13
GTGATAgTATTGACACGCCG	1	14	2502_C_1_14
GTGATcTTATTGACACGCCG	1	15	2502_C_1_15
GTGAgATTATTGACACGCCG	1	16	2502_C_1_16
GTGcTATTATTGACACGCCG	1	17	2502_C_1_17
GTtATATTATTGACACGCCG	1	18	2502_C_1_18
GgGATATTATTGACACGCCG	1	19	2502_C_1_19
tTGATATTATTGACACGCCG	1	20	2502_C_1_20
GTGATATTATTGACACGCat	2	1&2	2502_C_2_1&2
GTGATATTATTGACACGaaG	2	2&3	2502_C_2_2&3
GTGATATTATTGACACtaCG	2	3&4	2502_C_2_3&4
GTGATATTATTGACAatCCG	2	4&5	2502_C_2_4&5
GTGATATTATTGACcaGCCG	2	5&6	2502_C_2_5&6
GTGATATTATTGAccCGCCG	2	6&7	2502_C_2_6&7
GTGATATTATTGcaACGCCG	2	7&8	2502_C_2_7&8
GTGATATTATTtcCACGCCG	2	8&9	2502_C_2_8&9
GTGATATTATgtACACGCCG	2	9&10	2502_C_2_9&10
GTGATATTAggGACACGCCG	2	10&11	2502_C_2_10&11
GTGATATTcgTGACACGCCG	2	11&12	2502_C_2_11&12
GTGATATgcTTGACACGCCG	2	12&13	2502_C_2_12&13
GTGATAggATTGACACGCCG	2	13&14	2502_C_2_13&14
GTGATcgTATTGACACGCCG	2	14&15	2502_C_2_14&15
GTGAgcTTATTGACACGCCG	2	15&16	2502_C_2_15&16
GTGcgATTATTGACACGCCG	2	16&17	2502_C_2_16&17
GTtcTATTATTGACACGCCG	2	17&18	2502_C_2_17&18
GgtATATTATTGACACGCCG	2	18&19	2502_C_2_18&19
tgGATATTATTGACACGCCG	2	19&20	2502_C_2_19&20
AAACTCACGTTAAGGGATTT	0	na	1290_NC_0_na
AAACTCACGTTAAGGGATTg	1	1	1290_NC_1_1
AAACTCACGTTAAGGGATgT	1	2	1290_NC_1_2
AAACTCACGTTAAGGGAgTT	1	3	1290_NC_1_3
AAACTCACGTTAAGGGcTTT	1	4	1290_NC_1_4
AAACTCACGTTAAGGtATTT	1	5	1290_NC_1_5
AAACTCACGTTAAGtGATTT	1	6	1290_NC_1_6
AAACTCACGTTAAtGGATTT	1	7	1290_NC_1_7
AAACTCACGTTAcGGGATTT	1	8	1290_NC_1_8
AAACTCACGTTcAGGGATTT	1	9	1290_NC_1_9
AAACTCACGTgAAGGGATTT	1	10	1290_NC_1_10
AAACTCACGgTAAGGGATTT	1	11	1290_NC_1_11
AAACTCACtTTAAGGGATTT	1	12	1290_NC_1_12
AAACTCAaGTTAAGGGATTT	1	13	1290_NC_1_13
AAACTCcCGTTAAGGGATTT	1	14	1290_NC_1_14
AAACTaACGTTAAGGGATTT	1	15	1290_NC_1_15
AAACgCACGTTAAGGGATTT	1	16	1290_NC_1_16
AAAaTCACGTTAAGGGATTT	1	17	1290_NC_1_17
AAcCTCACGTTAAGGGATTT	1	18	1290_NC_1_18
AcACTCACGTTAAGGGATTT	1	19	1290_NC_1_19
cAACTCACGTTAAGGGATTT	1	20	1290_NC_1_20
AAACTCACGTTAAGGGATgg	2	1&2	1290_NC_2_1&2
AAACTCACGTTAAGGGAggT	2	2&3	1290_NC_2_2&3
AAACTCACGTTAAGGGcgTT	2	3&4	1290_NC_2_3&4
AAACTCACGTTAAGGtcTTT	2	4&5	1290_NC_2_4&5
AAACTCACGTTAAGttATTT	2	5&6	1290_NC_2_5&6
AAACTCACGTTAAttGATTT	2	6&7	1290_NC_2_6&7
AAACTCACGTTActGGATTT	2	7&8	1290_NC_2_7&8
AAACTCACGTTccGGGATTT	2	8&9	1290_NC_2_8&9
AAACTCACGTgcAGGGATTT	2	9&10	1290_NC_2_9&10
AAACTCACGggAAGGGATTT	2	10&11	1290_NC_2_10&11
AAACTCACtgTAAGGGATTT	2	11&12	1290_NC_2_11&12
AAACTCAatTTAAGGGATTT	2	12&13	1290_NC_2_12&13
AAACTCcaGTTAAGGGATTT	2	13&14	1290_NC_2_13&14
AAACTacCGTTAAGGGATTT	2	14&15	1290_NC_2_14&15
AAACgaACGTTAAGGGATTT	2	15&16	1290_NC_2_15&16
AAAagCACGTTAAGGGATTT	2	16&17	1290_NC_2_16&17
AAcaTCACGTTAAGGGATTT	2	17&18	1290_NC_2_17&18
AccCTCACGTTAAGGGATTT	2	18&19	1290_NC_2_18&19
ccACTCACGTTAAGGGATTT	2	19&20	1290_NC_2_19&20
AAGACGTTTCCCGTTGAATA	0	na	152_NC_0_na
AAGACGTTTCCCGTTGAATc	1	1	152_NC_1_1
AAGACGTTTCCCGTTGAAgA	1	2	152_NC_1_2
AAGACGTTTCCCGTTGAcTA	1	3	152_NC_1_3
AAGACGTTTCCCGTTGcATA	1	4	152_NC_1_4
AAGACGTTTCCCGTTtAATA	1	5	152_NC_1_5
AAGACGTTTCCCGTgGAATA	1	6	152_NC_1_6
AAGACGTTTCCCGgTGAATA	1	7	152_NC_1_7
AAGACGTTTCCCtTTGAATA	1	8	152_NC_1_8
AAGACGTTTCCaGTTGAATA	1	9	152_NC_1_9
AAGACGTTTCaCGTTGAATA	1	10	152_NC_1_10
AAGACGTTTaCCGTTGAATA	1	11	152_NC_1_11
AAGACGTTgCCCGTTGAATA	1	12	152_NC_1_12
AAGACGTgTCCCGTTGAATA	1	13	152_NC_1_13
AAGACGgTTCCCGTTGAATA	1	14	152_NC_1_14
AAGACtTTTCCCGTTGAATA	1	15	152_NC_1_15
AAGAaGTTTCCCGTTGAATA	1	16	152_NC_1_16
AAGcCGTTTCCCGTTGAATA	1	17	152_NC_1_17
AAtACGTTTCCCGTTGAATA	1	18	152_NC_1_18
AcGACGTTTCCCGTTGAATA	1	19	152_NC_1_19
cAGACGTTTCCCGTTGAATA	1	20	152_NC_1_20
AAGACGTTTCCCGTTGAAgc	2	1&2	152_NC_2_1&2
AAGACGTTTCCCGTTGAcgA	2	2&3	152_NC_2_2&3
AAGACGTTTCCCGTTGccTA	2	3&4	152_NC_2_3&4
AAGACGTTTCCCGTTtcATA	2	4&5	152_NC_2_4&5
AAGACGTTTCCCGTgtAATA	2	5&6	152_NC_2_5&6
AAGACGTTTCCCGggGAATA	2	6&7	152_NC_2_6&7
AAGACGTTTCCCtgTGAATA	2	7&8	152_NC_2_7&8
AAGACGTTTCCatTTGAATA	2	8&9	152_NC_2_8&9
AAGACGTTTCaaGTTGAATA	2	9&10	152_NC_2_9&10
AAGACGTTTaaCGTTGAATA	2	10&11	152_NC_2_10&11
AAGACGTTgaCCGTTGAATA	2	11&12	152_NC_2_11&12
AAGACGTggCCCGTTGAATA	2	12&13	152_NC_2_12&13
AAGACGggTCCCGTTGAATA	2	13&14	152_NC_2_13&14
AAGACtgTTCCCGTTGAATA	2	14&15	152_NC_2_14&15
AAGAatTTTCCCGTTGAATA	2	15&16	152_NC_2_15&16
AAGcaGTTTCCCGTTGAATA	2	16&17	152_NC_2_16&17
AAtcCGTTTCCCGTTGAATA	2	17&18	152_NC_2_17&18
ActACGTTTCCCGTTGAATA	2	18&19	152_NC_2_18&19
ccGACGTTTCCCGTTGAATA	2	19&20	152_NC_2_19&20
GTTAAAAAAGTTGACGTAAC	neg	na	NT28
CTGAATATCGAGTCATTTCG	neg	na	NT44
GTTGATCGGTTCATAAAACG	neg	na	NT45
ACGCCAGTATGATCTTTCGC	neg	na	NT29
ACGCGGCTTGGCGAACCGGA	neg	na	NT30
CCATAGCCAGCCGAGATAGG	neg	na	NT9
ATTAAGGTAAACACCACCGA	neg	na	NT31
TGCCGGCGTCCATGTCTGCG	neg	na	NT32
CGCGTTACGGTAACGAATGC	neg	na	NT33
CCAGGGAATACGTGGGCGGA	neg	na	NT46
GGCAGTGGCCGACGCCGGTC	neg	na	NT34
ATCCCGACGGAGAACACAAC	neg	na	NT47
CGAAGAAGAGCGCGTTGCTC	neg	na	NT10
CGAGATGCCCATCCCGATAA	neg	na	NT11
TACGCGCAGCGGTGCGGAAT	neg	na	NT35
GGGGCGCCGCCTTTACCTGC	neg	na	NT12
AACCTGAGCCGCCAGGGCAT	neg	na	NT36
ATAACGAATGCGCCCGACGC	neg	na	NT13
TCCGCAGCAGGAGTTCTTAC	neg	na	NT48
GCTCGTCAGCCGGCATATCC	neg	na	NT37
