## Supplementary Tables for "A generalizable Cas9/sgRNA prediction model using machine transfer learning with small high-quality datasets": Table_S3.xlsx

### Sheet: Sheet1
sequence	mismatch_notes	strand	5'_nt_pos	sgRNA_ID	Notes
AGAGATTTTGAGACACAACG	NA	NC	41	41_NC
AAGACGTTTCCCGTTGAATA	NA	NC	152	152_NC
TCCATGTTGGAATTTAATCG	NA	NC	183	183_NC
ATATAAATCAGCATCCATGT	NA	NC	196	196_NC
AGAAACAACTCTGGCGCATC	NA	NC	285	285_NC
CAGAAACAACTCTGGCGCAT	NA	NC	286	286_NC
CCATGTTTCAGAAACAACTC	NA	NC	294	294_NC
CATCTCATCTGTAACATCAT	NA	NC	331	331_NC
AAATGCTTGATGGTCGGAAG	NA	NC	384	384_NC
CGGATAAAATGCTTGATGGT	NA	NC	390	390_NC
AGTACGGATAAAATGCTTGA	NA	NC	394	394_NC
ACCATGCATCATCAGGAGTA	NA	NC	410	410_NC
GTGAGTAACCATGCATCATC	NA	NC	417	417_NC
TGTTTTCCCGGGGATCGCAG	NA	NC	439	439_NC
CCTGGAATGCTGTTTTCCCG	NA	NC	449	449_NC
ACCTGGAATGCTGTTTTCCC	NA	NC	450	450_NC
TACCTGGAATGCTGTTTTCC	NA	NC	451	451_NC
CAGGATATTCTTCTAATACC	NA	NC	467	467_NC
ACAATATTTTCACCTGAATC	NA	NC	486	486_NC
GAATCGAATGCAACCGGCGC	NA	NC	527	527_NC
AAACAGGAATCGAATGCAAC	NA	NC	533	533_NC
TTAAAAGGACAATTACAAAC	NA	NC	549	549_NC
AATACGCGATCGCTGTTAAA	NA	NC	564	564_NC
TCTTTCCAGACTTGTTCAAC	NA	NC	666	666_NC
ACGACTGAATCCGGTGAGAA	NA	NC	705	705_NC
CCATGAGTGACGACTGAATC	NA	NC	714	714_NC
ATTTCCCCTCGTCAAAAATA	NA	NC	755	755_NC
GGATGGCAAGATCCTGGTAT	NA	NC	818	818_NC
TCCATAGGATGGCAAGATCC	NA	NC	824	824_NC
ACCGAGGCAGTTCCATAGGA	NA	NC	835	835_NC
ACTCACCGAGGCAGTTCCAT	NA	NC	839	839_NC
ATGAAGGAGAAAACTCACCG	NA	NC	851	851_NC
AAAAGCCGTTTCTGTAATGA	NA	NC	867	867_NC
AACTGCAATTTATTCATATC	NA	NC	912	912_NC
ACACTATTCTCAGAATGACT	NA	NC	1000	1000_NC
GACGCCGGGCAAGAGCAACT	NA	NC	1032	1032_NC
AAGCATCCCGTATTGACGCC	NA	NC	1046	1046_NC
AAAGCATCCCGTATTGACGC	NA	NC	1047	1047_NC
GCTATAAAAGGTTGAATAAG	NA	NC	1070	1070_NC
TACGACGTTTAGGCTATAAA	NA	NC	1082	1082_NC
AATGCTCCTATACGACGTTT	NA	NC	1092	1092_NC
ATCTCAGCGATCTGTCTCCG	NA	NC	1139	1139_NC
TTACCAATGCTTAATCAGTG	NA	NC	1167	1167_NC
AAAGTATATATGAGTAAACT	NA	NC	1198	1198_NC
TGGTCATGAGATTATCAAAA	NA	NC	1270	1270_NC
AAACTCACGTTAAGGGATTT	NA	NC	1290	1290_NC
GGAACGAAAACTCACGTTAA	NA	NC	1297	1297_NC
TGGAACGAAAACTCACGTTA	NA	NC	1298	1298_NC
CTACGGGGTCTGACGCTCAG	NA	NC	1318	1318_NC
ATCCTTTGATCTTTTCTACG	NA	NC	1333	1333_NC
GATCCTTTGATCTTTTCTAC	NA	NC	1334	1334_NC
AGATCCTTTGATCTTTTCTA	NA	NC	1335	1335_NC
CAGATTACGCGCAGAAAAAA	NA	NC	1367	1367_NC
CAAACCACCGCTGGTAGCGG	NA	NC	1409	1409_NC
AAACAAACCACCGCTGGTAG	NA	NC	1412	1412_NC
TCCGGCAAACAAACCACCGC	NA	NC	1418	1418_NC
AGAGTTGGTAGCTCTTGATC	NA	NC	1436	1436_NC
GTTACCTTCGGAAAAAGAGT	NA	NC	1451	1451_NC
CTGCTGAAGCCAGTTACCTT	NA	NC	1463	1463_NC
TACACTAGAAGGACAGTATT	mm_pos_9	NC	1496	1496_NC	Single mismatch in sgRNA at position 9. The sgRNA has a G and the target has an A at this position.
CTAACTACGGCTACACTAGA	NA	NC	1507	1507_NC
TTGAAGTGGTGGCCTAACTA	NA	NC	1520	1520_NC
CTACAGAGTTCTTGAAGTGG	NA	NC	1531	1531_NC
GTGCTACAGAGTTCTTGAAG	NA	NC	1534	1534_NC
AGCAGAGCGAGGTATGTAGG	NA	NC	1556	1556_NC
ATTAGCAGAGCGAGGTATGT	NA	NC	1559	1559_NC
GTAACAGGATTAGCAGAGCG	NA	NC	1567	1567_NC
TGGCAGCAGCCACTGGTAAC	NA	NC	1582	1582_NC
TCGCCACTGGCAGCAGCCAC	NA	NC	1589	1589_NC
AAGACACGACTTATCGCCAC	NA	NC	1602	1602_NC
CTATCGTCTTGAGTCCAACC	NA	NC	1626	1626_NC
CCCGACCGCTGCGCCTTATC	NA	NC	1652	1652_NC
TAGGTCGTTCGCTCCAAGCT	NA	NC	1700	1700_NC
GTAGGTCGTTCGCTCCAAGC	NA	NC	1701	1701_NC
TAGGTATCTCAGTTCGGTGT	NA	NC	1719	1719_NC
ACGCTGTAGGTATCTCAGTT	NA	NC	1725	1725_NC
TTTCTCAATGCTCACGCTGT	mm_pos_12and13	NC	1738	1738_NC	Dinucleotide mismatch at positions 12 and 13. The sgRNA has TA and the target has AT at these positions.
CTTTCTCCCTTCGGGAAGCG	NA	NC	1764	1764_NC
CTGTCCGCCTTTCTCCCTTC	NA	NC	1772	1772_NC
CCTGTCCGCCTTTCTCCCTT	NA	NC	1773	1773_NC
GTTCCGACCCTGCCGCTTAC	NA	NC	1799	1799_NC
AGATACCAGGCGTTTCCCCC	NA	NC	1844	1844_NC
GACAGGACTATAAAGATACC	NA	NC	1857	1857_NC
CAGAGGTGGCGAAACCCGAC	NA	NC	1874	1874_NC
ATCGACGCTCAAGTCAGAGG	NA	NC	1888	1888_NC
AAAATCGACGCTCAAGTCAG	NA	NC	1891	1891_NC
CGTTGCTGGCGTTTTTCCAT	NA	NC	1939	1939_NC
CCGTAAAAAGGCCGCGTTGC	NA	NC	1953	1953_NC
AAAGGCCAGGAACCGTAAAA	Target_del_pos17to20	NC	1965	1965_NC	Four nucleotide mismatchs in positions 17, 18, 19 and 20. The sgRNA has GAAA and target has CTGC at these positions.
AGCATAAAGTGTAAAGCCTG	NA	NC	2030	2030_NC
AAGCATAAAGTGTAAAGCCT	NA	NC	2031	2031_NC
GAAGCATAAAGTGTAAAGCC	NA	NC	2032	2032_NC
ATTCCACACAACATACGAGC	NA	NC	2054	2054_NC
TAAATAGCTTGGCGTAATCA	NA	NC	2116	2116_NC
ATAGTGTCACCTAAATAGCT	NA	NC	2127	2127_NC
GTTACTAGTGGATCCGAGCT	NA	NC	2181	2181_NC
ACACTGGCGGCCGTTACTAG	NA	NC	2193	2193_NC
GCAGAATTCCAGCACACTGG	NA	NC	2206	2206_NC
TCTGCAGAATTCCAGCACAC	NA	NC	2209	2209_NC
TCGAGCGGCCGCCAGTGTGA	NA	NC	2235	2235_NC
CCTCTAGATGCATGCTCGAG	NA	NC	2250	2250_NC
GACTTCGAATAGGGCGAATT	mm_pos_13to16	NC	2274	2274_NC	Four nucleotide mismatches in positions 13, 14, 15 and 16. The sgRNA has AGCT and the target has TCAC at these positions.
CGACTTCGAATAGGGCGAAT	mm_pos_12to15	NC	2275	2275_NC	Four nucleotide mismatches in positions 12, 13, 14 and 15. The sgRNA has AGCT and the target has TCAC at these positions.
TTGTAATACGACTTCGAATA	mm_pos_4to7	NC	2283	2283_NC	Four nucleotide mismatches in positions 4, 5, 6 and 7. The sgRNA has AGCT and the target has TCAC at these positions.
ATTGTAATACGACTTCGAAT	mm_pos_3to6	NC	2284	2284_NC	Four nucleotide mismatches in positions 3, 4,5 and 6. The sgRNA has AGCT and the target has TCAC at these positions.
GTCACGACGTTGTAAAACGA	NA	NC	2314	2314_NC
GATTAAGTTGGGTAACGCCA	NA	NC	2345	2345_NC
CGATTAAGTTGGGTAACGCC	NA	NC	2346	2346_NC
TGCTGCAAGGCGATTAAGTT	NA	NC	2356	2356_NC
GTGCTGCAAGGCGATTAAGT	NA	NC	2357	2357_NC
CGAAAGGGGGATGTGCTGCA	NA	NC	2369	2369_NC
TTACGCCAGCTGGCGAAAGG	NA	NC	2382	2382_NC
ATTACGCCAGCTGGCGAAAG	NA	NC	2383	2383_NC
TATTACGCCAGCTGGCGAAA	NA	NC	2384	2384_NC
CTATTACGCCAGCTGGCGAA	NA	NC	2385	2385_NC
CTCTTCGCTATTACGCCAGC	NA	NC	2392	2392_NC
TTGGGAAGGGCGATCGGTGC	NA	NC	2416	2416_NC
GTTGGGAAGGGCGATCGGTG	NA	NC	2417	2417_NC
CAACTGTTGGGAAGGGCGAT	NA	NC	2422	2422_NC
GGCTGCGCAACTGTTGGGAA	NA	NC	2429	2429_NC
AGGCTGCGCAACTGTTGGGA	NA	NC	2430	2430_NC
GTATAGGCTGCGCAACTGTT	NA	NC	2434	2434_NC
CGTATAGGCTGCGCAACTGT	NA	NC	2435	2435_NC
CCTTAAACTGCCGTACGTAT	NA	NC	2450	2450_NC
ATAACGGCTCTCTCTTTTAT	NA	NC	2479	2479_NC
CATCCACAAACAGACGATAA	NA	NC	2495	2495_NC
GGGATCACCATCCGTCGCCC	NA	NC	2541	2541_NC
GCAGACGTGCACTGGCCAGG	NA	NC	2561	2561_NC
AGCAGACGTGCACTGGCCAG	NA	NC	2562	2562_NC
CAGCAGACGTGCACTGGCCA	NA	NC	2563	2563_NC
ACAGCAGACGTGCACTGGCC	NA	NC	2564	2564_NC
ATCTGACAGCAGACGTGCAC	NA	NC	2569	2569_NC
CACCACCGGGTAAAGTTCAC	NA	NC	2599	2599_NC
GCACCACCGGGTAAAGTTCA	NA	NC	2600	2600_NC
CATCCCCGATATGCACCACC	NA	NC	2612	2612_NC
TCATCCCCGATATGCACCAC	NA	NC	2613	2613_NC
CGGCACACTGGCCATATCGG	NA	NC	2653	2653_NC
GACCGGCACACTGGCCATAT	NA	NC	2656	2656_NC
GATAACGGAGACCGGCACAC	NA	NC	2665	2665_NC
TCTTCCCCGATAACGGAGAC	NA	NC	2673	2673_NC
AGCCACTTCTTCCCCGATAA	NA	NC	2680	2680_NC
TTTTGATGTCATTTTCGCGG	NA	NC	2711	2711_NC
CGTTTTTGATGTCATTTTCG	NA	NC	2714	2714_NC
TCCCCAGAACATCAGGTTAA	NA	NC	2737	2737_NC
CTTATATTCCCCAGAACATC	NA	NC	2744	2744_NC
CGTTTATCTGATTTTTGTAA	NA	NC	2772	2772_NC
CTTTCGTTTTATTTGATGCC	NA	NC	2820	2820_NC
CAAACAACAGATAAAACGAA	NA	NC	2862	2862_NC
CTTACATAAACAGTAATACA	NA	C	96	96_C
TTACATAAACAGTAATACAA	NA	C	97	97_C
TACATAAACAGTAATACAAG	NA	C	98	98_C
GTGTTATGAGCCATATTCAA	NA	C	120	120_C
TGTTATGAGCCATATTCAAC	NA	C	121	121_C
AACGGGAAACGTCTTGCTCG	NA	C	138	138_C
GCCGCGATTAAATTCCAACA	NA	C	160	160_C
AACATGGATGCTGATTTATA	NA	C	176	176_C
ACATGGATGCTGATTTATAT	NA	C	177	177_C
CTGATTTATATGGGTATAAA	NA	C	186	186_C
TGATTTATATGGGTATAAAT	NA	C	187	187_C
AAATGGGCTCGCGATAATGT	NA	C	203	203_C
AATGGGCTCGCGATAATGTC	NA	C	204	204_C
CGCGATAATGTCGGGCAATC	NA	C	212	212_C
GCGACAATCTATCGATTGTA	NA	C	236	236_C
CGACAATCTATCGATTGTAT	mm_pos_1	C	237	237_C	Single mismatch in sgRNA at position 1. The sgRNA has a T and the target has a C.
CCAGAGTTGTTTCTGAAACA	NA	C	272	272_C
TTGTTTCTGAAACATGGCAA	NA	C	278	278_C
CAATGATGTTACAGATGAGA	NA	C	310	310_C
ATGAGATGGTCAGACTAAAC	NA	C	324	324_C
GGTCAGACTAAACTGGCTGA	NA	C	331	331_C
TCCGTACTCCTGATGATGCA	NA	C	387	387_C
TTACTCACCACTGCGATCCC	NA	C	410	410_C
TACTCACCACTGCGATCCCC	NA	C	411	411_C
CCCCGGGAAAACAGCATTCC	NA	C	427	427_C
TTAGAAGAATATCCTGATTC	NA	C	452	452_C
TGAAAATATTGTTGATGCGC	NA	C	475	475_C
CGCTGGCAGTGTTCCTGCGC	NA	C	492	492_C
TCGCGTATTTCGTCTCGCTC	NA	C	556	556_C
GCGCAATCACGAATGAATAA	mm_pos_5	C	578	578_C	Single nucleotide mismatch in sgRNA at position 5. There is an A and the target has C.
ATCACGAATGAATAACGGTT	mm_pos_10	C	583	583_C	Single nucleotide mismatch in sgRNA at position 10. There is an A and the target has C.
GATTTTGATGACGAGCGTAA	NA	C	617	617_C
TTGATGACGAGCGTAATGGC	NA	C	621	621_C
GCTGGCCTGTTGAACAAGTC	NA	C	639	639_C
TAAGCTTTTGCCATTCTCAC	NA	C	673	673_C
CCGGATTCAGTCGTCACTCA	NA	C	692	692_C
TGATAACCTTATTTTTGACG	NA	C	727	727_C
GATAACCTTATTTTTGACGA	NA	C	728	728_C
ATAACCTTATTTTTGACGAG	NA	C	729	729_C
TTTGACGAGGGGAAATTAAT	NA	C	740	740_C
TTAATAGGTTGTATTGATGT	NA	C	755	755_C
TGTATTGATGTTGGACGAGT	NA	C	764	764_C
CGGAATCGCAGACCGATACC	NA	C	784	784_C
ACCAGGATCTTGCCATCCTA	NA	C	801	801_C
GCCATCCTATGGAACTGCCT	NA	C	812	812_C
TTTCTCCTTCATTACAGAAA	NA	C	840	840_C
AAACGGCTTTTTCAAAAATA	NA	C	857	857_C
GAGTTTTTCTAAATCAGAAT	Target_del_pos10	C	929	929_C	There is a single nucleotide insertion in the sgRNA at position 10 creating an sgRNA bulge.
CTAAATCAGAATTGGTTAAT	Target_del_pos18	C	937	937_C	There is a single nucleotide insertion in the sgRNA insertion at position 18 creating an sgRNA bulge.
TGGTTAATTGGTTGTAACAC	NA	C	948	948_C
CATTCTGAGAATAGTGTATG	NA	C	984	984_C
GCGACCGAGTTGCTCTTGCC	NA	C	1006	1006_C
GCTCTTGCCCGGCGTCAATA	NA	C	1017	1017_C
CTCTTGCCCGGCGTCAATAC	NA	C	1018	1018_C
TTATAGCCTAAACGTCGTAT	NA	C	1064	1064_C
AGCATTTCTAAACGTCGTAT	NA	C	1087	1087_C
ATAGGAGCATTGCATTTCCG	Target_del_10to14	C	1105	1105_C	There is a 5 nucleotide insertion in the sgRNA at posiitons 10, 11, 12, 13 and 14 creating an sgRNA bulge.
CGGAGACAGATCGCTGAGAT	NA	C	1120	1120_C
GTGCCTCACTGATTAAGCAT	NA	C	1142	1142_C
AACTTCATTTTTAATTTAAA	NA	C	1211	1211_C
TTTTTAATTTAAAAGGATCT	NA	C	1218	1218_C
GACCCCGTAGAAAAGATCAA	NA	C	1309	1309_C
AAAAAAACCACCGCTACCAG	NA	C	1380	1380_C
AAAACCACCGCTACCAGCGG	NA	C	1383	1383_C
ACCAGCGGTGGTTTGTTTGC	NA	C	1395	1395_C
GCTACCAACTCTTTTTCCGA	NA	C	1425	1425_C
ACTCTTTTTCCGAAGGTAAC	NA	C	1432	1432_C
CTTCTAGTGTAGCCGTAGTT	NA	C	1486	1486_C
TCTGCTAATCCTGTTACCAG	NA	C	1551	1551_C
TTACCAGTGGCTGCTGCCAG	NA	C	1564	1564_C
GGCGATAAGTCGTGTCTTAC	NA	C	1585	1585_C
GCGATAAGTCGTGTCTTACC	NA	C	1586	1586_C
TAAGTCGTGTCTTACCGGGT	NA	C	1590	1590_C
GGACTCAAGACGATAGTTAC	NA	C	1611	1611_C
AAGACGATAGTTACCGGATA	NA	C	1617	1617_C
AGTTACCGGATAAGGCGCAG	NA	C	1625	1625_C
ACCGGATAAGGCGCAGCGGT	NA	C	1629	1629_C
CCGGATAAGGCGCAGCGGTC	NA	C	1630	1630_C
GGCGCAGCGGTCGGGCTGAA	NA	C	1638	1638_C
GCGCAGCGGTCGGGCTGAAC	NA	C	1639	1639_C
CGCAGCGGTCGGGCTGAACG	NA	C	1640	1640_C
GCAGCGGTCGGGCTGAACGG	NA	C	1641	1641_C
CAGCGGTCGGGCTGAACGGG	NA	C	1642	1642_C
TTCGTGCACACAGCCCAGCT	NA	C	1665	1665_C
GAAAGCGCCACGCTTCCCGA	NA	C	1735	1735_C
AAAGCGCCACGCTTCCCGAA	NA	C	1736	1736_C
CACGCTTCCCGAAGGGAGAA	NA	C	1743	1743_C
GCTTCCCGAAGGGAGAAAGG	NA	C	1746	1746_C
CCGAAGGGAGAAAGGCGGAC	NA	C	1751	1751_C
GAGAAAGGCGGACAGGTATC	NA	C	1758	1758_C
GCGGACAGGTATCCGGTAAG	NA	C	1765	1765_C
ACAGGTATCCGGTAAGCGGC	NA	C	1769	1769_C
CAGGTATCCGGTAAGCGGCA	NA	C	1770	1770_C
TATCCGGTAAGCGGCAGGGT	NA	C	1774	1774_C
GTAAGCGGCAGGGTCGGAAC	NA	C	1780	1780_C
TCGGAACAGGAGAGCGCACG	NA	C	1793	1793_C
CGGAACAGGAGAGCGCACGA	NA	C	1794	1794_C
GAGCGCACGAGGGAGCTTCC	NA	C	1804	1804_C
AGCGCACGAGGGAGCTTCCA	NA	C	1805	1805_C
GCGCACGAGGGAGCTTCCAG	NA	C	1806	1806_C
CGCACGAGGGAGCTTCCAGG	NA	C	1807	1807_C
AGCTTCCAGGGGGAAACGCC	NA	C	1817	1817_C
TGGTATCTTTATAGTCCTGT	NA	C	1837	1837_C
GGTATCTTTATAGTCCTGTC	NA	C	1838	1838_C
CGATTTTTGTGATGCTCGTC	NA	C	1885	1885_C
GATTTTTGTGATGCTCGTCA	NA	C	1886	1886_C
ATTTTTGTGATGCTCGTCAG	NA	C	1887	1887_C
TTTTTGTGATGCTCGTCAGG	NA	C	1888	1888_C
TTTTGTGATGCTCGTCAGGG	NA	C	1889	1889_C
TGTGATGCTCGTCAGGGGGG	NA	C	1892	1892_C
CGTCAGGGGGGCGGAGCCTA	NA	C	1901	1901_C
ATGGAAAAACGCCAGCAACG	NA	C	1920	1920_C
CCAGCAACGCGGCCTTTTTA	NA	C	1931	1931_C
CGCGGCCTTTTTACGGTTCC	NA	C	1938	1938_C
TGTGAGTTAGCTCACTCATT	NA	C	1983	1983_C
GCTCACTCATTAGGCACCCC	NA	C	1992	1992_C
GGCTTTACACTTTATGCTTC	NA	C	2013	2013_C
CTTCCGGCTCGTATGTTGTG	NA	C	2029	2029_C
AGCGAATAACAATTTCACAC	mm_pos_16	C	2059	2059_C	Single nucleotide mismatch in sgRNA at position 16. There is an A in the sgRNA and the target has G.
ATGATTACGCCAAGCTATTT	NA	C	2096	2096_C
CTCAAGCTATGCATCAAGCT	NA	C	2134	2134_C
ATCAAGCTTGGTACCGAGCT	NA	C	2146	2146_C
GAGCTCGGATCCACTAGTAA	NA	C	2161	2161_C
AGTAACGGCCGCCAGTGTGC	NA	C	2176	2176_C
TCTGCAGATATCCATCACAC	NA	C	2202	2202_C
GCAGATATCCATCACACTGG	NA	C	2205	2205_C
CCGCTCGAGCATGCATCTAG	NA	C	2228	2228_C
CGCTCGAGCATGCATCTAGA	NA	C	2229	2229_C
GAAGTCGTATTACAATTCAC	mm_pos_19and20	C	2269	2269_C	Dinucleotide mismatch at positions 19 and 20. The sgRNA has AG and the target has GT at these positions.
TCGTTTTACAACGTCGTGAC	NA	C	2295	2295_C
CGTTTTACAACGTCGTGACT	NA	C	2296	2296_C
CGTCGTGACTGGGAAAACCC	NA	C	2306	2306_C
CACATCCCCCTTTCGCCAGC	NA	C	2355	2355_C
CAGCTGGCGTAATAGCGAAG	NA	C	2371	2371_C
AGTTGCGCAGCCTATACGTA	NA	C	2418	2418_C
CCTATACGTACGGCAGTTTA	NA	C	2428	2428_C
GAGCCGTTATCGTCTGTTTG	NA	C	2470	2470_C
GAGTGATATTATTGACACGC	NA	C	2500	2500_C
AGTGATATTATTGACACGCC	NA	C	2501	2501_C
GTGATATTATTGACACGCCG	NA	C	2502	2502_C
TTATTGACACGCCGGGGCGA	NA	C	2508	2508_C
TGACACGCCGGGGCGACGGA	NA	C	2512	2512_C
GCGACGGATGGTGATCCCCC	NA	C	2524	2524_C
AGTCTCCCGTGAACTTTACC	NA	C	2572	2572_C
CTCCCGTGAACTTTACCCGG	NA	C	2575	2575_C
CTTTACCCGGTGGTGCATAT	NA	C	2585	2585_C
TTTACCCGGTGGTGCATATC	NA	C	2586	2586_C
TTACCCGGTGGTGCATATCG	NA	C	2587	2587_C
TGCATATCGGGGATGAAAGC	NA	C	2598	2598_C
GCGCATGATGACCACCGATA	NA	C	2620	2620_C
CACCGATATGGCCAGTGTGC	NA	C	2632	2632_C
AGTGTGCCGGTCTCCGTTAT	NA	C	2645	2645_C
GTGTGCCGGTCTCCGTTATC	NA	C	2646	2646_C
TGTGCCGGTCTCCGTTATCG	NA	C	2647	2647_C
CTCCGTTATCGGGGAAGAAG	NA	C	2656	2656_C
ACGCCATTAACCTGATGTTC	NA	C	2712	2712_C
CGCCATTAACCTGATGTTCT	NA	C	2713	2713_C
GCCATTAACCTGATGTTCTG	NA	C	2714	2714_C
CTGATGTTCTGGGGAATATA	NA	C	2723	2723_C
AAATCAGATAAACGTGTTTG	NA	C	2759	2759_C
TCAGATAAACGTGTTTGAGG	NA	C	2762	2762_C
GGAGGTTTCTCTGTTAATCC	NA	C	2780	2780_C
CAGGCATCAAATAAAACGAA	NA	C	2799	2799_C
GAAAGGCTCAGTCGAAAGAC	NA	C	2816	2816_C
AAAGGCTCAGTCGAAAGACT	NA	C	2817	2817_C
TCGTTTTATCTGTTGTTTGT	NA	C	2844	2844_C
GCTCTCTACTAGAGTCACAC	NA	C	2872	2872_C
GAGTCACACTGGCTCACCTT	NA	C	2883	2883_C
AGTCACACTGGCTCACCTTC	NA	C	2884	2884_C
CACACTGGCTCACCTTCGGG	NA	C	2887	2887_C
ACACTGGCTCACCTTCGGGT	NA	C	2888	2888_C
CAAAAGGCCAGCAAAAGGCC	NA	NA	NA	NT1
GTGAGCAAAAGGCCAGCAAA	NA	NA	NA	NT2
GGAAAGAACATGTGAGCAAA	NA	NA	NA	NT3
ACAGAATCAGGGGATAACGC	NA	NA	NA	NT4
TACGGTTATCCACAGAATCA	NA	NA	NA	NT5
TAATGAATCGGCCAACGCGC	NA	NA	NA	NT6
TACGGTTCCTGGCCTTTTGC	NA	NA	NA	NT7
TGCGTTATCCCCTGATTCTG	NA	NA	NA	NT8
CCATAGCCAGCCGAGATAGG	NA	NA	NA	NT9
TCGAAGAAGAGCGCGTTGCTC	NA	NA	NA	NT10
CGAGATGCCCATCCCGATAA	NA	NA	NA	NT11
AGGGGCGCCGCCTTTACCTGC	NA	NA	NA	NT12
ATAACGAATGCGCCCGACGC	NA	NA	NA	NT13
ACGGTTATCCACAGAATCAG	NA	NA	NA	NT14
ATACGGTTATCCACAGAATC	NA	NA	NA	NT15
CTCACTCAAAGGCGGTAATA	NA	NA	NA	NT16
GGTATCAGCTCACTCAAAGG	NA	NA	NA	NT17
AGCGGTATCAGCTCACTCAA	NA	NA	NA	NT18
TGCGCTCGGTCGTTCGGCTG	NA	NA	NA	NT19
GGAGAGGCGGTTTGCGTATT	NA	NA	NA	NT20
GGGAGAGGCGGTTTGCGTAT	NA	NA	NA	NT21
AATGAATCGGCCAACGCGCG	NA	NA	NA	NT22
TTAATGAATCGGCCAACGCG	NA	NA	NA	NT23
GCGCAGCGAGTCAGTGAGCG	NA	NA	NA	NT24
CGAGTCAGTGAGCGAGGAAG	NA	NA	NA	NT25
AACCGCCTCTCCCCGCGCGT	NA	NA	NA	NT26
GTTGGCCGATTCATTAATGC	NA	NA	NA	NT27
GTTAAAAAAGTTGACGTAAC	NA	NA	NA	NT28
ACGCCAGTATGATCTTTCGC	NA	NA	NA	NT29
ACGCGGCTTGGCGAACCGGA	NA	NA	NA	NT30
ATTAAGGTAAACACCACCGA	NA	NA	NA	NT31
TGCCGGCGTCCATGTCTGCG	NA	NA	NA	NT32
CGCGTTACGGTAACGAATGC	NA	NA	NA	NT33
AGGCAGTGGCCGACGCCGGTC	NA	NA	NA	NT34
TACGCGCAGCGGTGCGGAAT	NA	NA	NA	NT35
AACCTGAGCCGCCAGGGCAT	NA	NA	NA	NT36
GCTCGTCAGCCGGCATATCC	NA	NA	NA	NT37
GGTCGTTCGGCTGCGGCGAG	NA	NA	NA	NT38
ACTCGCTGCGCTCGGTCGTT	NA	NA	NA	NT39
GCTCACTGACTCGCTGCGCT	NA	NA	NA	NT40
GGCCAACGCGCGGGGAGAGG	NA	NA	NA	NT41
ATCGGCCAACGCGCGGGGAG	NA	NA	NA	NT42
GTCAACCTGCATTAATGAAT	NA	NA	NA	NT43
CTGAATATCGAGTCATTTCG	NA	NA	NA	NT44
GTTGATCGGTTCATAAAACG	NA	NA	NA	NT45
CCAGGGAATACGTGGGCGGA	NA	NA	NA	NT46
GATCCCGACGGAGAACACAAC	NA	NA	NA	NT47
ATCCGCAGCAGGAGTTCTTAC	NA	NA	NA	NT48
