## Supplementary Tables for "A generalizable Cas9/sgRNA prediction model using machine transfer learning with small high-quality datasets": Table_S5.xlsx

### Sheet: Sheet1
sgRNA_ID	sequence	auc_s	auc_ns
196_NC	ATATAAATCAGCATCCATGT	1.62467	1.00278
1551_C	TCTGCTAATCCTGTTACCAG	2.54593	1.06535
1334_NC	GATCCTTTGATCTTTTCTAC	2.00562	1.13201
2587_C	TTACCCGGTGGTGCATATCG	0.121012	0.244038
578_C	GCGCAATCACGAATGAATAA	0	1.13216
851_NC	ATGAAGGAGAAAACTCACCG	1.13733	1.08364
2116_NC	TAAATAGCTTGGCGTAATCA	2.24074	1.05057
331_C	GGTCAGACTAAACTGGCTGA	1.91144	1.06302
1335_NC	AGATCCTTTGATCTTTTCTA	1.93188	1.14804
331_C	GGTCAGACTAAACTGGCTGA	2.16429	1.08739
1335_NC	AGATCCTTTGATCTTTTCTA	1.77745	1.34926
1931_C	CCAGCAACGCGGCCTTTTTA	2.23296	1.39188
390_NC	CGGATAAAATGCTTGATGGT	3.02839	1.74885
2418_C	AGTTGCGCAGCCTATACGTA	2.78485	1.39868
452_C	TTAGAAGAATATCCTGATTC	2.47821	1.4294
2371_C	CAGCTGGCGTAATAGCGAAG	0.127594	1.43916
937_C	CTAAATCAGAATTGGTTAAT	0.356833	1.5617
984_C	CATTCTGAGAATAGTGTATG	1.34404	1.46707
1218_C	TTTTTAATTTAAAAGGATCT	0.359364	0.590414
486_NC	ACAATATTTTCACCTGAATC	0.186581	1.01891
1018_C	CTCTTGCCCGGCGTCAATAC	1.24917	0.808071
1211_C	AACTTCATTTTTAATTTAAA	0.431579	0.773053
152_NC	AAGACGTTTCCCGTTGAATA	1.25828	1.08853
2345_NC	GATTAAGTTGGGTAACGCCA	1.38619	1.05444
2346_NC	CGATTAAGTTGGGTAACGCC	1.26967	1.1699
1931_C	CCAGCAACGCGGCCTTTTTA	1.44379	0.990604
727_C	TGATAACCTTATTTTTGACG	0.0298732	1.29397
96_C	CTTACATAAACAGTAATACA	1.55157	1.27085
755_NC	ATTTCCCCTCGTCAAAAATA	0.2862	1.2128
2501_C	AGTGATATTATTGACACGCC	0.443414	0.708185
556_C	TCGCGTATTTCGTCTCGCTC	1.32132	1.26346
2283_NC	TTGTAATACGACTTCGAATA	0	1.10023
1772_NC	CTGTCCGCCTTTCTCCCTTC	2.24859	1.20456
NT15	ATACGGTTATCCACAGAATC	0	1.2029
1092_NC	AATGCTCCTATACGACGTTT	2.54074	1.11633
2541_NC	GGGATCACCATCCGTCGCCC	0	1.06653
2435_NC	CGTATAGGCTGCGCAACTGT	1.90169	1.11855
1799_NC	GTTCCGACCCTGCCGCTTAC	1.83998	1.09622
1531_NC	CTACAGAGTTCTTGAAGTGG	1.64416	1.25225
2384_NC	TATTACGCCAGCTGGCGAAA	2.0877	1.10061
835_NC	ACCGAGGCAGTTCCATAGGA	2.25878	1.42846
2883_C	GAGTCACACTGGCTCACCTT	0.0363288	1.40798
1887_C	ATTTTTGTGATGCTCGTCAG	0.768285	0.926893
2620_C	GCGCATGATGACCACCGATA	0.220188	0.812748
138_C	AACGGGAAACGTCTTGCTCG	2.64346	1.41591
1773_NC	CCTGTCCGCCTTTCTCCCTT	0.802145	0.852355
2383_NC	ATTACGCCAGCTGGCGAAAG	0.021772	0.732464
121_C	TGTTATGAGCCATATTCAAC	0.393794	0.285537
1082_NC	TACGACGTTTAGGCTATAAA	1.22455	0.906537
1092_NC	AATGCTCCTATACGACGTTT	2.24023	1.03303
1735_C	GAAAGCGCCACGCTTCCCGA	0.0434174	0.686796
1891_NC	AAAATCGACGCTCAAGTCAG	0.816069	0.931254
1764_NC	CTTTCTCCCTTCGGGAAGCG	0.194998	0.723495
439_NC	TGTTTTCCCGGGGATCGCAG	0.0216454	0.726754
272_C	CCAGAGTTGTTTCTGAAACA	1.09423	0.637414
1772_NC	CTGTCCGCCTTTCTCCCTTC	1.43828	0.793916
1556_NC	AGCAGAGCGAGGTATGTAGG	0.513603	0.763698
801_C	ACCAGGATCTTGCCATCCTA	0.167024	0.920761
1582_NC	TGGCAGCAGCCACTGGTAAC	0.0984169	1.13143
1773_NC	CCTGTCCGCCTTTCTCCCTT	0.973536	0.860256
NT14	ACGGTTATCCACAGAATCAG	0.0438604	1.0774
1297_NC	GGAACGAAAACTCACGTTAA	1.06486	0.927366
2680_NC	AGCCACTTCTTCCCCGATAA	0.0224049	0.957969
912_NC	AACTGCAATTTATTCATATC	0.270441	0.618074
NT27	GTTGGCCGATTCATTAATGC	0.0422781	0.575629
857_C	AAACGGCTTTTTCAAAAATA	0.273289	0.702614
1451_NC	GTTACCTTCGGAAAAAGAGT	1.58075	0.831246
2428_C	CCTATACGTACGGCAGTTTA	1.30334	0.686306
NT30	ACGCGGCTTGGCGAACCGGA	0	0.877002
1046_NC	AAGCATCCCGTATTGACGCC	0.853411	0.682241
1290_NC	AAACTCACGTTAAGGGATTT	0.645374	0.776206
1318_NC	CTACGGGGTCTGACGCTCAG	0	0.615937
2284_NC	ATTGTAATACGACTTCGAAT	0.0386706	0.970827
2502_C	GTGATATTATTGACACGCCG	1.51948	0.977606
2205_C	GCAGATATCCATCACACTGG	0.0374047	0.745322
1070_NC	GCTATAAAAGGTTGAATAAG	0.0405693	0.970179
729_C	ATAACCTTATTTTTGACGAG	0	0.734024
